# Architecture of genome-wide transcriptional regulatory network reveals dynamic functions and evolutionary trajectories in *Pseudomonas syringae*

**DOI:** 10.1101/2024.01.18.576191

**Authors:** Yue Sun, Jingwei Li, Jiadai Huang, Shumin Li, Youyue Li, Beifang Lu, Xin Deng

## Abstract

The model Gram-negative plant pathogen *Pseudomonas syringae* utilises hundreds of transcription factors (TFs) to regulate its functional processes, including virulence and metabolic pathways that control its ability to infect host plants. Although the molecular mechanisms of regulators have been studied for decades, a comprehensive understanding of genome-wide TFs in *Psph* 1448A remains limited. Here, we investigated the binding characteristics of 170 of 301 annotated TFs through ChIP-seq. Fifty-four TFs, 62 TFs and 147 TFs were identified in top-level, middle-level and bottom-level, reflecting multiple higher-order network structures and direction of information-flow. More than forty thousand TF-pairs were classified into 13 three-node submodules which revealed the regulatory diversity of TFs in *Psph* 1448A regulatory network. We found that bottom-level TFs performed high co-associated scores to their target genes. Functional categories of TFs at three levels encompassed various regulatory pathways. Three and 25 master TFs were identified to involve in virulence and metabolic regulation, respectively. Evolutionary analysis and topological modularity network revealed functional variability and various conservation of TFs in *P. syringae* (*Psph* 1448A, *Pst* DC3000, *Pss* B728a and *Psa* C48). Overall, our findings demonstrated the global transcriptional regulatory network of genome-wide TFs in *Psph* 1448A. This knowledge can advance the development of effective treatment and prevention strategies for related infectious diseases.
