## Supplementary Tables for "Architecture of genome-wide transcriptional regulatory network reveals dynamic functions and evolutionary trajectories in *Pseudomonas syringae*": Supplementary Table 2.xlsx

### Sheet: S Table 2 
Supplementary Table 2a. Functional category of top TFs.										Supplementary Table 2b. Peak numbers of top TFs.
GO	Type III	Motility	Biofilm	Secondary Messengers	QS	Phytotoxin	Siderophore			PSPPH_2454	26
PSPPH_4700	0.3625	0.351852	0.371429	0.68	0.272727	0.292929	0			PSPPH_2149	130
PSPPH_3798	0.3125	0.37037	0.342857	0.72	0.232323	0.262626	0.142857			PSPPH_2423	96
PSPPH_3504	0.25	0.240741	0.285714	0.68	0.30303	0.292929	0.285714			PSPPH_0700	124
CysB	0.2375	0.296296	0.257143	0.48	0.20202	0.151515	0			PSPPH_4998	123
PSPPH_1951	0.2375	0.185185	0.257143	0.52	0.242424	0.191919	0.142857			PSPPH_2553	52
PSPPH_3268	0.275	0.185185	0.2	0.24	0.292929	0.272727	0.428571			PSPPH_1435	212
PSPPH_4638	0.15	0.166667	0.114286	0.48	0.161616	0.121212	0			PSPPH_1758	143
Irp	0.2125	0.12963	0.142857	0.2	0.141414	0.161616	0.142857			PSPPH_3468	2
PSPPH_1762	0.1625	0.0555556	0.0571429	0.4	0.10101	0.0707071	0			PSPPH_2193	572
PSPPH_2555	0.175	0.0925926	0.142857	0.28	0.10101	0.111111	0			PSPPH_4638	1081
PSPPH_2193	0.0875	0.0740741	0.0571429	0.32	0.0606061	0.030303	0			PSPPH_3411	80
PSPPH_4127	0.1125	0.0925926	0.142857	0.12	0.121212	0.0606061	0.142857			PSPPH_4255	92
AlgQ	0.1125	0.037037	0.0857143	0.16	0.0505051	0.040404	0			PSPPH_5132	202
PSPPH_1100	0.2	0	0.0571429	0	0.010101	0.0505051	0			PSPPH_3817	10
PSPPH_4644	0.075	0.148148	0.0857143	0.2	0.030303	0.10101	0.142857			PSPPH_1579	111
PSPPH_1776	0.0875	0.0925926	0.171429	0.08	0.0909091	0.040404	0			PSPPH_2236	33
PSPPH_3522	0.075	0.037037	0.0285714	0.08	0.040404	0.0505051	0			PSPPH_2917	45
SfsA	0.125	0.0185185	0	0	0.020202	0.030303	0			PSPPH_4127	528
PSPPH_1435	0.025	0.037037	0.0571429	0.16	0.020202	0.010101	0			PSPPH_1728	92
PSPPH_5132	0.0625	0.0555556	0	0.12	0.020202	0.010101	0.142857			PSPPH_4644	419
PSPPH_3872	0.075	0	0	0.04	0.010101	0.040404	0			PSPPH_1951	1362
PSPPH_4356	0.1	0	0	0	0.020202	0.010101	0			PSPPH_3504	1558
PSPPH_3122	0.05	0	0	0.08	0.010101	0.020202	0			PSPPH_4700	1739
PSPPH_4377	0.0375	0	0	0.04	0	0.030303	0.142857			PSPPH_1776	387
PSPPH_1136	0.05	0	0	0	0.010101	0.010101	0			PSPPH_3268	1269
PSPPH_2983	0.0875	0	0.0285714	0	0.030303	0.0505051	0			Irp	1005
PSPPH_1758	0.0125	0	0.0857143	0.04	0.010101	0.020202	0			CysB	1552
PSPPH_0239	0.05	0.037037	0.0285714	0.04	0.010101	0.020202	0			PSPPH_3798	1597
PSPPH_2149	0.05	0	0	0	0.010101	0.030303	0			PSPPH_2555	687
PSPPH_1493	0.0125	0.0185185	0.0285714	0	0.030303	0.010101	0			PSPPH_3122	172
PSPPH_0700	0.025	0.0185185	0.0857143	0.04	0	0.030303	0			LexA2	14
PSPPH_4998	0.025	0.0185185	0.0857143	0	0.010101	0.020202	0			PSPPH_2983	152
PSPPH_1579	0.0875	0	0	0.12	0	0	0			PSPPH_3522	381
PSPPH_2423	0.05	0	0	0	0.010101	0.020202	0			PSPPH_4620	16
PSPPH_1728	0.0375	0	0.0285714	0.04	0.010101	0.010101	0			PSPPH_1100	442
PSPPH_4255	0.0125	0.0185185	0	0.04	0.030303	0.010101	0			AlgQ	494
PSPPH_3411	0.0375	0	0.0285714	0.04	0.020202	0.020202	0			SfsA	252
PSPPH_2421	0	0	0	0	0.010101	0.030303	0			PSPPH_3872	200
PSPPH_2553	0	0	0	0	0	0.020202	0			PSPPH_1136	155
PSPPH_2917	0.0375	0	0	0	0	0	0			PSPPH_4356	186
PSPPH_2792	0.0125	0.0185185	0	0	0.020202	0.010101	0			PSPPH_4377	165
PSPPH_2439	0.0375	0	0	0	0	0	0			PSPPH_0239	134
PSPPH_2236	0.0375	0	0	0	0	0	0			PSPPH_1762	705
PSPPH_2994	0	0	0	0.04	0	0	0			PSPPH_2792	38
PSPPH_2454	0.0125	0	0	0	0	0	0			PSPPH_2421	53
PSPPH_4620	0.0125	0	0	0	0	0	0			PSPPH_2994	29
LexA2	0	0	0	0	0.010101	0.010101	0			PSPPH_1493	126
PSPPH_3817	0.0125	0	0	0	0	0	0			PSPPH_2439	34
Supplementary Table 2c. Functional category of middle TFs.
GO	Type III	Motility	Biofilm	Secondary Messengers	QS	Phytotoxin
PSPPH_0031	0.025	0.0185185	0	0	0.010101	0.020202
PSPPH_0735	0	0	0	0	0.010101	0
PSPPH_1169	0.025	0	0	0	0.010101	0.010101
PSPPH_1456	0.0375	0	0	0	0.010101	0.020202
PSPPH_1519	0.05	0	0	0	0.010101	0.010101
Lon	0.2625	0	0.0285714	0.04	0.030303	0.040404
PSPPH_2214	0.05	0	0.0571429	0	0	0
PSPPH_2305	0.05	0.0185185	0	0	0.020202	0.010101
MexT	0.1125	0.0185185	0	0.12	0.020202	0.010101
PSPPH_2337	0.0375	0	0	0	0	0
PSPPH_2407	0.0125	0	0	0	0	0
PSPPH_2630	0	0.0185185	0	0	0.020202	0
PSPPH_2665	0	0	0	0.04	0.010101	0
PSPPH_2832	0.0375	0	0	0.12	0.020202	0.030303
PSPPH_2893	0.0625	0	0	0	0.010101	0.020202
PSPPH_2905	0	0	0	0	0.010101	0.020202
PsrA	0.05	0	0	0	0.010101	0.010101
Anr	0.1	0.0555556	0.0285714	0.08	0.030303	0.010101
PSPPH_3453	0	0	0	0	0.010101	0
PSPPH_4056	0.0125	0	0	0	0	0
PSPPH_4324	0.0875	0.037037	0.0285714	0.2	0.020202	0.020202
PSPPH_4495	0.025	0	0	0	0	0
PSPPH_4673	0.0375	0.037037	0.0285714	0	0.020202	0.020202
PSPPH_4694	0.025	0.0185185	0	0.08	0.020202	0.040404
PSPPH_4744	0.1	0	0	0	0	0
PSPPH_4844	0.0875	0.0555556	0.0571429	0.08	0.0505051	0.010101
PSPPH_5144	0.0125	0	0	0.04	0.010101	0.030303
Supplementary Table 2d. Functional category of bottom TFs.
GO	Type III	Motility	Biofilm	Secondary Messengers	QS	Phytotoxin
PSPPH_0082	0.0125	0	0	0	0	0
PSPPH_0101	0.025	0	0	0	0.010101	0.010101
PSPPH_0218	0.0625	0	0	0	0.010101	0.030303
HutC	0.025	0	0	0	0	0.010101
PSPPH_0376	0.0125	0	0	0	0	0
PSPPH_0406	0.075	0	0	0	0	0
PSPPH_0486	0.0125	0	0	0	0	0
PSPPH_0755	0.025	0.0740741	0.0571429	0.12	0.0606061	0.040404
FruR	0.0125	0	0	0.04	0	0
DksA2	0.05	0.0185185	0.0285714	0	0.010101	0.010101
PSPPH_1049	0	0	0	0	0.010101	0
PSPPH_1097	0.0625	0	0	0	0	0
PSPPH_1595	0.0125	0	0	0	0.020202	0.010101
PSPPH_1730	0.05	0	0	0	0	0
PSPPH_1818	0.025	0	0	0	0.010101	0.010101
PSPPH_1962	0.0375	0	0	0	0	0
PSPPH_1969	0.0125	0	0	0	0.020202	0.010101
PSPPH_2106	0.025	0.0185185	0.0285714	0	0.010101	0.020202
CapA	0	0.0185185	0	0	0	0
PSPPH_2151	0	0	0	0	0.010101	0.010101
PSPPH_2188	0.0125	0	0	0	0.010101	0.010101
PSPPH_2204	0.0125	0.0185185	0	0	0.020202	0.010101
PSPPH_2219	0	0	0	0	0.020202	0.020202
PSPPH_2229	0	0	0	0	0.010101	0
PSPPH_2301	0.05	0	0	0	0.010101	0
PSPPH_2357	0.0625	0	0	0	0	0
PSPPH_2444	0.0125	0	0.0285714	0.08	0.010101	0
PSPPH_2476	0.0625	0.037037	0.0285714	0.08	0.030303	0.020202
PSPPH_2580	0	0	0.0285714	0	0.010101	0.020202
PSPPH_2631	0.0625	0	0	0	0	0
PSPPH_2638	0.0125	0	0	0	0	0
PSPPH_2774	0.05	0	0	0	0	0
PSPPH_2859	0.0125	0.0185185	0	0	0.010101	0.010101
PSPPH_2872	0.0125	0	0	0	0	0
PhnF	0.0125	0	0	0	0	0.010101
PSPPH_2967	0.075	0	0	0	0	0
PSPPH_2995	0.0625	0	0	0	0	0
PSPPH_3005	0.0375	0	0	0	0	0
PSPPH_3014	0.0375	0	0	0	0	0
PSPPH_3168	0	0	0	0	0.020202	0.010101
DksA	0	0	0	0	0.020202	0.010101
PSPPH_3195	0.05	0	0	0	0	0
IclR	0	0	0	0.04	0	0
PSPPH_3464	0.0125	0	0	0	0	0
PSPPH_3486	0	0	0	0	0.020202	0.010101
PSPPH_3487	0.025	0	0	0	0	0
PSPPH_3530	0.0125	0	0	0	0	0
PSPPH_3643	0.025	0.0185185	0	0.04	0.020202	0.010101
PSPPH_3923	0.05	0.0185185	0	0	0.010101	0
PSPPH_3936	0.0375	0	0	0	0	0
PSPPH_4012	0.075	0	0.0285714	0	0.010101	0
PSPPH_4253	0.0625	0	0	0	0	0
PSPPH_4320	0.0125	0	0	0	0.010101	0.010101
PSPPH_4622	0	0	0	0	0	0.010101
PSPPH_4646	0.025	0	0	0	0.010101	0.010101
PSPPH_4788	0.0125	0	0	0	0.010101	0.010101
PSPPH_4899	0	0	0.0285714	0	0	0
PSPPH_4920	0.125	0.037037	0.0571429	0.12	0.030303	0.040404
PSPPH_5138	0.0375	0	0	0	0.020202	0.010101
PSPPH_5194	0.025	0	0	0	0	0
