## Supplementary Tables for "Architecture of genome-wide transcriptional regulatory network reveals dynamic functions and evolutionary trajectories in *Pseudomonas syringae*": Supplementary Table 3.xlsx

### Sheet: S Table 3
Supplementary Table 3. Hierarchical network of TFs.
Source	Target	Hierarchy
AlgQ	PSPPH_0755	3
AlgQ	PSPPH_4012	3
AlgQ	PSPPH_4920	3
CysB	Lon	3
CysB	PSPPH_4324	3
CysB	PSPPH_4673	3
CysB	PSPPH_4920	3
Irp	Lon	3
Irp	MexT	3
Irp	PSPPH_4324	3
Irp	PSPPH_4673	3
Irp	PSPPH_4844	3
PSPPH_0239	PSPPH_4324	3
PSPPH_0239	PSPPH_0755	3
PSPPH_0700	PSPPH_4920	3
PSPPH_1100	PSPPH_0755	3
PSPPH_1100	PSPPH_4920	3
PSPPH_1435	PSPPH_4012	3
PSPPH_1762	MexT	3
PSPPH_1762	PSPPH_0755	3
PSPPH_1762	PSPPH_4920	3
PSPPH_1776	MexT	3
PSPPH_1776	Anr	3
PSPPH_1776	PSPPH_4324	3
PSPPH_1951	Anr	3
PSPPH_1951	PSPPH_4324	3
PSPPH_1951	PSPPH_4673	3
PSPPH_1951	PSPPH_4744	3
PSPPH_1951	PSPPH_4920	3
PSPPH_2193	PSPPH_4012	3
PSPPH_2193	PSPPH_4920	3
PSPPH_2555	MexT	3
PSPPH_2555	PSPPH_4744	3
PSPPH_2555	PSPPH_4844	3
PSPPH_2555	PSPPH_4920	3
PSPPH_2983	PSPPH_0755	3
PSPPH_3268	Lon	3
PSPPH_3268	Anr	3
PSPPH_3268	PSPPH_4324	3
PSPPH_3268	PSPPH_4673	3
PSPPH_3268	PSPPH_4844	3
PSPPH_3268	PSPPH_4012	3
PSPPH_3504	Lon	3
PSPPH_3504	PSPPH_4324	3
PSPPH_3504	PSPPH_4744	3
PSPPH_3504	PSPPH_4844	3
PSPPH_3504	PSPPH_0755	3
PSPPH_3504	PSPPH_2476	3
PSPPH_3504	PSPPH_4012	3
PSPPH_3504	PSPPH_4920	3
PSPPH_3522	PSPPH_0755	3
PSPPH_3798	Lon	3
PSPPH_3798	PSPPH_4324	3
PSPPH_3798	PSPPH_4673	3
PSPPH_3798	PSPPH_4844	3
PSPPH_3798	PSPPH_4920	3
PSPPH_4127	Lon	3
PSPPH_4356	PSPPH_4324	3
PSPPH_4356	PSPPH_0755	3
PSPPH_4638	PSPPH_4324	3
PSPPH_4638	PSPPH_4673	3
PSPPH_4638	PSPPH_4012	3
PSPPH_4638	PSPPH_4920	3
PSPPH_4644	PSPPH_4324	3
PSPPH_4644	PSPPH_4920	3
PSPPH_4700	Anr	3
PSPPH_4700	PSPPH_4324	3
PSPPH_4700	PSPPH_4673	3
PSPPH_4700	PSPPH_0755	3
PSPPH_4700	PSPPH_2476	3
PSPPH_4700	PSPPH_4920	3
PSPPH_5132	PSPPH_4012	3
SfsA	PSPPH_0755	3
SfsA	PSPPH_4920	3
Lon	PSPPH_0755	2
Lon	PSPPH_4920	2
MexT	PSPPH_0755	2
PSPPH_2214	PSPPH_4012	2
PSPPH_4324	PSPPH_4012	2
PSPPH_4324	Irp	2
PSPPH_4324	SfsA	2
PSPPH_4673	PSPPH_0755	2
PSPPH_4844	PSPPH_0755	2
PSPPH_4844	PSPPH_1100	2
PSPPH_0755	PSPPH_3522	1
PSPPH_0755	PSPPH_4324	1
PSPPH_2476	PSPPH_3268	1
PSPPH_4920	PSPPH_3504	1
AlgQ	HopR1	0
AlgQ	HopAJ1	0
AlgQ	HopG1	0
AlgQ	HrpR	0
AlgQ	HopAK1	0
AlgQ	HopF3	0
AlgQ	AvrB2	0
AlgQ	FleQ	0
AlgQ	AlgU	0
AlgQ	AhlR	0
AlgQ	SecA	0
AlgQ	AlgQ	0
AlgQ	AlgU	0
Anr	HrpW4	0
Anr	AvrE6	0
Anr	HopF3	0
Anr	HopAT1	0
Anr	HopD1	0
Anr	AvrB44	0
Anr	AvrB45	0
Anr	HopAW1	0
Anr	FleN	0
Anr	FleQ	0
Anr	FlgN	0
Anr	SecE	0
Anr	AlgG	0
CapA	FleQ	0
CysB	HopAJ4	0
CysB	HopG8	0
CysB	HopJ1	0
CysB	HrpR	0
CysB	HrpK3	0
CysB	HrpK4	0
CysB	HopAK4	0
CysB	AvrB4-3	0
CysB	HopAH2	0
CysB	HopAE1	0
CysB	HopD1	0
CysB	HopQ1	0
CysB	HopAU1	0
CysB	AvrRps4	0
CysB	HopAB1	0
CysB	PilR	0
CysB	FimA	0
CysB	FleN	0
CysB	FlhA	0
CysB	FlhB	0
CysB	FliL	0
CysB	FliK	0
CysB	FliI	0
CysB	FliH	0
CysB	FlgK	0
CysB	FlgE	0
CysB	Vfr	0
CysB	Hfq	0
CysB	Vfr	0
CysB	YajC	0
CysB	SecA	0
CysB	SecY	0
CysB	FtsE	0
CysB	PilR	0
CysB	AlgX	0
CysB	Alg8	0
CysB	AlgD	0
CysB	RpoN	0
DksA	SecE	0
DksA2	HopD1	0
DksA2	HopAV1	0
DksA2	AvrB9	0
DksA2	AvrB10	0
DksA2	FleQ	0
DksA2	SecE	0
DksA2	RpoN	0
FruR	HrpR	0
FruR	GelA	0
Hutc	AvrRps4	0
Hutc	HopAW1	0
Irp	ShcM	0
Irp	AvrF	0
Irp	AvrE1	0
Irp	AvrE2	0
Irp	HopAK2	0
Irp	HopV1	0
Irp	HopAH2	0
Irp	HopF3	0
Irp	HopAE1	0
Irp	HopAT1	0
Irp	HopD1	0
Irp	HopAU1	0
Irp	HopW1-2	0
Irp	AvrRps4	0
Irp	AvrB4	0
Irp	AvrB5	0
Irp	FimA	0
Irp	FliI	0
Irp	FleQ	0
Irp	FliC	0
Irp	FlgF	0
Irp	AlgU	0
Irp	GelA	0
Irp	Hfq	0
Irp	YajC	0
Irp	SecA	0
Irp	YecC	0
Irp	CbrD	0
Irp	CcmA	0
Irp	Irp3	0
Irp	AlgE	0
Irp	AlgD	0
Irp	AlgU	0
Lon	HopR1	0
Lon	HopAJ3	0
Lon	HopG6	0
Lon	HrpW1	0
Lon	HrpA3	0
Lon	HrcJ	0
Lon	HrpF	0
Lon	HrpK1	0
Lon	HopX1	0
Lon	HopF3	0
Lon	HopAE1	0
Lon	HopAT1	0
Lon	HopAU1	0
Lon	AvrB16	0
Lon	HopAW1	0
Lon	HopAB1	0
Lon	SecY	0
Lon	AprD	0
Lon	AlgR3	0
MexT	ShcF	0
MexT	HopD1	0
MexT	HopAU1	0
MexT	HopAV1	0
MexT	AvrRps4	0
MexT	AvrB26	0
MexT	HopAW1	0
MexT	FleQ	0
MexT	Vfr	0
MexT	Vfr	0
PhnF	AvrB35	0
PSPPH_0031	HrpR	0
PSPPH_0031	FleQ	0
PSPPH_0031	AprD	0
PSPPH_0082	HopAV1	0
PSPPH_0101	HrpR	0
PSPPH_0218	HopG2	0
PSPPH_0218	HrpR	0
PSPPH_0218	AvrB3	0
PSPPH_0218	HopAW1	0
PSPPH_0239	HrpR	0
PSPPH_0239	HopAU1	0
PSPPH_0239	AvrRps4	0
PSPPH_0239	FleQ	0
PSPPH_0239	AlgU	0
PSPPH_0239	AlgU	0
PSPPH_0376	HopAW1	0
PSPPH_0406	HopW1-1	0
PSPPH_0406	HopAV1	0
PSPPH_0406	AvrB6	0
PSPPH_0406	AvrB7	0
PSPPH_0406	HopAW1	0
PSPPH_0486	AvrB8	0
PSPPH_0700	HrpL	0
PSPPH_0700	HopAV1	0
PSPPH_0700	FliK	0
PSPPH_0700	AlgC	0
PSPPH_0700	AlgL	0
PSPPH_0700	HrpL	0
PSPPH_0755	HrpR	0
PSPPH_0755	FimA	0
PSPPH_0755	FleQ	0
PSPPH_0755	FlgN	0
PSPPH_0755	BraE	0
PSPPH_1097	HopF3	0
PSPPH_1097	AvrRps4	0
PSPPH_1097	AvrB13	0
PSPPH_1097	HopAW1	0
PSPPH_1100	HopR1	0
PSPPH_1100	HopG3	0
PSPPH_1100	HopAF1	0
PSPPH_1100	HopF3	0
PSPPH_1100	HopAT1	0
PSPPH_1100	HopW1-1	0
PSPPH_1100	HopAU1	0
PSPPH_1100	HopAV1	0
PSPPH_1100	HopW1-2	0
PSPPH_1100	AvrRps4	0
PSPPH_1100	AvrB14	0
PSPPH_1100	HopAW1	0
PSPPH_1100	AlgD	0
PSPPH_1136	HopG4	0
PSPPH_1136	ShcF	0
PSPPH_1136	HopAT1	0
PSPPH_1136	AhlR	0
PSPPH_1169	HrpR	0
PSPPH_1435	HopAU1	0
PSPPH_1435	AvrRps4	0
PSPPH_1435	FleQ	0
PSPPH_1435	FliD	0
PSPPH_1435	Hfq	0
PSPPH_1435	AlgC	0
PSPPH_1456	HopG5	0
PSPPH_1456	HopF3	0
PSPPH_1493	HopAU1	0
PSPPH_1493	FlhA	0
PSPPH_1493	SecA	0
PSPPH_1493	SecE	0
PSPPH_1493	FtsE	0
PSPPH_1493	RpoN	0
PSPPH_1519	HrpA2	0
PSPPH_1519	HrpZ1	0
PSPPH_1519	AvrRps4	0
PSPPH_1519	HopAW1	0
PSPPH_1579	HrpR	0
PSPPH_1579	HopF3	0
PSPPH_1579	HopD1	0
PSPPH_1579	AvrRps4	0
PSPPH_1579	AvrB15	0
PSPPH_1579	HopAW1	0
PSPPH_1595	HrpR	0
PSPPH_1728	AvrF	0
PSPPH_1728	HopAV1	0
PSPPH_1728	AvrB17	0
PSPPH_1728	AlgG	0
PSPPH_1730	HopD1	0
PSPPH_1730	AvrB18	0
PSPPH_1730	AvrB19	0
PSPPH_1730	HopAW1	0
PSPPH_1758	HrpL	0
PSPPH_1758	AlgC	0
PSPPH_1758	AlgL	0
PSPPH_1758	HrpL	0
PSPPH_1762	ShcM	0
PSPPH_1762	AvrE3	0
PSPPH_1762	HrpR	0
PSPPH_1762	HrpS	0
PSPPH_1762	HrcJ	0
PSPPH_1762	HrcC	0
PSPPH_1762	HrcN	0
PSPPH_1762	HrpK2	0
PSPPH_1762	HopAT1	0
PSPPH_1762	HopAU1	0
PSPPH_1762	AvrRps4	0
PSPPH_1762	HopAB1	0
PSPPH_1762	FliA	0
PSPPH_1762	FleQ	0
PSPPH_1762	Vfr	0
PSPPH_1762	Vfr	0
PSPPH_1762	SecB	0
PSPPH_1762	AprD	0
PSPPH_1776	HrpR	0
PSPPH_1776	HrpF	0
PSPPH_1776	AvrB4-1	0
PSPPH_1776	HopAE1	0
PSPPH_1776	HopAS1	0
PSPPH_1776	FliG	0
PSPPH_1776	FleQ	0
PSPPH_1776	FliS	0
PSPPH_1776	FlgA	0
PSPPH_1776	CyaA	0
PSPPH_1776	SecG	0
PSPPH_1776	YidC	0
PSPPH_1776	AlgI	0
PSPPH_1776	AlgX	0
PSPPH_1776	AlgD	0
PSPPH_1776	RpoN	0
PSPPH_1818	HopG7	0
PSPPH_1951	HrpW2	0
PSPPH_1951	ShcM	0
PSPPH_1951	AvrF	0
PSPPH_1951	AvrE4	0
PSPPH_1951	HrpR	0
PSPPH_1951	HrcT	0
PSPPH_1951	HrcV	0
PSPPH_1951	HrpL	0
PSPPH_1951	HopAK3	0
PSPPH_1951	HopV1	0
PSPPH_1951	AvrB4-2	0
PSPPH_1951	HopAH2	0
PSPPH_1951	HopAE1	0
PSPPH_1951	HopD1	0
PSPPH_1951	HopQ1	0
PSPPH_1951	HopAU1	0
PSPPH_1951	AvrB20	0
PSPPH_1951	PilR	0
PSPPH_1951	GacA	0
PSPPH_1951	FlhA	0
PSPPH_1951	FliI	0
PSPPH_1951	FliE	0
PSPPH_1951	FliD	0
PSPPH_1951	FlgB	0
PSPPH_1951	AlgU	0
PSPPH_1951	SpoT	0
PSPPH_1951	Vfr	0
PSPPH_1951	GelA	0
PSPPH_1951	Vfr	0
PSPPH_1951	QseC	0
PSPPH_1951	SecA	0
PSPPH_1951	SecY	0
PSPPH_1951	YidC	0
PSPPH_1951	AprD	0
PSPPH_1951	MtlK	0
PSPPH_1951	AlgQ	0
PSPPH_1951	AlgR	0
PSPPH_1951	PilR	0
PSPPH_1951	AlgX	0
PSPPH_1951	HrpL	0
PSPPH_1951	GacA	0
PSPPH_1951	AlgU	0
PSPPH_1962	HopAV1	0
PSPPH_1962	AvrB21	0
PSPPH_1962	HopAW1	0
PSPPH_2106	HopR1	0
PSPPH_2106	HrpR	0
PSPPH_2149	HopR1	0
PSPPH_2149	HopG9	0
PSPPH_2149	HrpR	0
PSPPH_2149	HopAT1	0
PSPPH_2149	AprD	0
PSPPH_2188	AvrF	0
PSPPH_2193	HrpJ	0
PSPPH_2193	HopAK5	0
PSPPH_2193	HopD1	0
PSPPH_2193	HopAU1	0
PSPPH_2193	HopAV1	0
PSPPH_2193	AvrB22	0
PSPPH_2193	AvrB23	0
PSPPH_2193	FlhF	0
PSPPH_2193	FliK	0
PSPPH_2193	FleQ	0
PSPPH_2193	FlgN	0
PSPPH_2193	Vfr	0
PSPPH_2193	Hfq	0
PSPPH_2193	BraE	0
PSPPH_2193	Vfr	0
PSPPH_2193	FtsE	0
PSPPH_2193	AlgC	0
PSPPH_2193	AlgL	0
PSPPH_2204	HrpR	0
PSPPH_2204	FleQ	0
PSPPH_2204	SecE	0
PSPPH_2214	HrpW3	0
PSPPH_2214	HrpA4	0
PSPPH_2214	HopAU1	0
PSPPH_2214	HopAB1	0
PSPPH_2214	Alg44	0
PSPPH_2219	SecE	0
PSPPH_2236	HopF3	0
PSPPH_2236	AvrB24	0
PSPPH_2236	HopAW1	0
PSPPH_2301	HrpR	0
PSPPH_2301	HopAV1	0
PSPPH_2301	AvrRps4	0
PSPPH_2301	AvrB25	0
PSPPH_2305	HopAT1	0
PSPPH_2305	AvrRps4	0
PSPPH_2305	HopAW1	0
PSPPH_2305	FleQ	0
PSPPH_2337	HrpA5	0
PSPPH_2337	HopAU1	0
PSPPH_2357	HopF3	0
PSPPH_2357	HopW1-1	0
PSPPH_2357	AvrRps4	0
PSPPH_2357	AvrB27	0
PSPPH_2357	HopAW1	0
PSPPH_2407	HopAV1	0
PSPPH_2421	AprD	0
PSPPH_2423	HopG10	0
PSPPH_2423	HrpR	0
PSPPH_2423	HopAT1	0
PSPPH_2423	AprD	0
PSPPH_2439	HopAV1	0
PSPPH_2439	AvrB28	0
PSPPH_2439	HopAW1	0
PSPPH_2444	HopAV1	0
PSPPH_2444	SpoT	0
PSPPH_2444	AlgC	0
PSPPH_2454	AvrE5	0
PSPPH_2476	HopAJ5	0
PSPPH_2476	HopD1	0
PSPPH_2476	AvrB29	0
PSPPH_2476	AvrB30	0
PSPPH_2476	HopAW1	0
PSPPH_2476	FlhB	0
PSPPH_2476	FleS	0
PSPPH_2476	AlgF	0
PSPPH_2555	HopR1	0
PSPPH_2555	HopG11	0
PSPPH_2555	HrcC	0
PSPPH_2555	HrpL	0
PSPPH_2555	HopAK6	0
PSPPH_2555	HopAF1	0
PSPPH_2555	ShcF	0
PSPPH_2555	HopAT1	0
PSPPH_2555	HopD1	0
PSPPH_2555	HopQ1	0
PSPPH_2555	HopAU1	0
PSPPH_2555	AvrB31	0
PSPPH_2555	HopAW1	0
PSPPH_2555	FlhF	0
PSPPH_2555	FlhA	0
PSPPH_2555	FlgM	0
PSPPH_2555	FlgN	0
PSPPH_2555	AlgL	0
PSPPH_2555	Alg8	0
PSPPH_2555	HrpL	0
PSPPH_2555	RpoN	0
PSPPH_2580	SecA	0
PSPPH_2580	AlgC	0
PSPPH_2630	FleQ	0
PSPPH_2631	HopW1-1	0
PSPPH_2631	HopAU1	0
PSPPH_2631	HopAV1	0
PSPPH_2631	AvrB32	0
PSPPH_2638	HopAV1	0
PSPPH_2774	HopF3	0
PSPPH_2774	HopAV1	0
PSPPH_2774	AvrB33	0
PSPPH_2774	HopAW1	0
PSPPH_2792	HopAK7	0
PSPPH_2792	FlgE	0
PSPPH_2792	YajC	0
PSPPH_2832	ShcM	0
PSPPH_2832	HrpA6	0
PSPPH_2832	HopAT1	0
PSPPH_2859	HrpR	0
PSPPH_2859	FleQ	0
PSPPH_2872	HrpA7	0
PSPPH_2893	HopG12	0
PSPPH_2893	HrpR	0
PSPPH_2893	HopF3	0
PSPPH_2893	HopAT1	0
PSPPH_2917	AvrRps4	0
PSPPH_2917	AvrB34	0
PSPPH_2917	HopAW1	0
PSPPH_2967	HopF3	0
PSPPH_2967	HopD1	0
PSPPH_2967	HopAV1	0
PSPPH_2967	HopW1-2	0
PSPPH_2967	AvrB36	0
PSPPH_2967	HopAW1	0
PSPPH_2983	HrpR	0
PSPPH_2983	HrpS	0
PSPPH_2983	HrcS	0
PSPPH_2983	HrcV	0
PSPPH_2983	AvrB4-4	0
PSPPH_2983	HopAS1	0
PSPPH_2983	AlgL	0
PSPPH_2995	HopR1	0
PSPPH_2995	AvrB37	0
PSPPH_2995	AvrB38	0
PSPPH_2995	HopAW1	0
PSPPH_3005	HopF3	0
PSPPH_3005	AvrB39	0
PSPPH_3005	HopAW1	0
PSPPH_3014	HopD1	0
PSPPH_3014	AvrB40	0
PSPPH_3014	HopAW1	0
PSPPH_3122	HopG13	0
PSPPH_3122	HopAV1	0
PSPPH_3122	AvrB41	0
PSPPH_3122	HopAW1	0
PSPPH_3122	SecA	0
PSPPH_3195	HopAV1	0
PSPPH_3195	AvrB42	0
PSPPH_3195	AvrB43	0
PSPPH_3195	HopAW1	0
PSPPH_3268	ShcM	0
PSPPH_3268	HrpR	0
PSPPH_3268	HrpA8	0
PSPPH_3268	HrcJ	0
PSPPH_3268	HrpD	0
PSPPH_3268	HrcN	0
PSPPH_3268	HrpQ	0
PSPPH_3268	HopX2	0
PSPPH_3268	HrpA	0
PSPPH_3268	ShcV	0
PSPPH_3268	AvrB4-5	0
PSPPH_3268	HopAH2	0
PSPPH_3268	HopAE1	0
PSPPH_3268	HrpT	0
PSPPH_3268	HopQ1	0
PSPPH_3268	Avrps4	0
PSPPH_3268	FliA	0
PSPPH_3268	FliN	0
PSPPH_3268	FliH	0
PSPPH_3268	FleR	0
PSPPH_3268	FliS	0
PSPPH_3268	FlgL	0
PSPPH_3268	FlgI	0
PSPPH_3268	FlgH	0
PSPPH_3268	FlgM	0
PSPPH_3268	QseC	0
PSPPH_3268	SecA	0
PSPPH_3268	FtsY	0
PSPPH_3268	YidC	0
PSPPH_3268	AprD	0
PSPPH_3268	Irp3	0
PSPPH_3268	AlgC	0
PSPPH_3268	AlgJ	0
PSPPH_3268	AlgI	0
PSPPH_3268	AlgL	0
PSPPH_3268	Alg44	0
PSPPH_3268	AlgD	0
PSPPH_3411	AvrE7	0
PSPPH_3411	HrpR	0
PSPPH_3411	HrpL	0
PSPPH_3411	FlgM	0
PSPPH_3411	AprD	0
PSPPH_3411	HrpL	0
PSPPH_3453	QseB	0
PSPPH_3464	HopAV1	0
PSPPH_3487	HopAV1	0
PSPPH_3487	AvrB46	0
PSPPH_3504	HopR1	0
PSPPH_3504	HopJ2	0
PSPPH_3504	HopJ3	0
PSPPH_3504	HrpW5	0
PSPPH_3504	AvrE8	0
PSPPH_3504	AvrE9	0
PSPPH_3504	HrpR	0
PSPPH_3504	HrcN	0
PSPPH_3504	HrcV	0
PSPPH_3504	HrpL	0
PSPPH_3504	HrpK5	0
PSPPH_3504	HrpB	0
PSPPH_3504	hopI1	0
PSPPH_3504	HopD1	0
PSPPH_3504	HopAU1	0
PSPPH_3504	AvrRps4	0
PSPPH_3504	FlhF	0
PSPPH_3504	FlhA	0
PSPPH_3504	FliR	0
PSPPH_3504	FliN	0
PSPPH_3504	FliF	0
PSPPH_3504	FliE	0
PSPPH_3504	FliC	0
PSPPH_3504	FlgB	0
PSPPH_3504	FlgM	0
PSPPH_3504	AlgU	0
PSPPH_3504	Vfr	0
PSPPH_3504	GelA	0
PSPPH_3504	Hfq	0
PSPPH_3504	BraE	0
PSPPH_3504	Vfr	0
PSPPH_3504	YajC	0
PSPPH_3504	AhlR	0
PSPPH_3504	SecA	0
PSPPH_3504	YidC	0
PSPPH_3504	MsbA	0
PSPPH_3504	AprD	0
PSPPH_3504	CbrD	0
PSPPH_3504	FtsE	0
PSPPH_3504	AlgR	0
PSPPH_3504	AlgB	0
PSPPH_3504	AlgL	0
PSPPH_3504	AlgD	0
PSPPH_3504	HrpL	0
PSPPH_3504	AlgU	0
PSPPH_3504	RpoN	0
PSPPH_3522	HrpW6	0
PSPPH_3522	HrpR	0
PSPPH_3522	HrpZ2	0
PSPPH_3522	HopAH2	0
PSPPH_3522	FliA	0
PSPPH_3522	FleQ	0
PSPPH_3522	YajC	0
PSPPH_3522	CcmA	0
PSPPH_3522	RpoN	0
PSPPH_3530	HopAW1	0
PSPPH_3643	AvrF	0
PSPPH_3643	HrpR	0
PSPPH_3643	FleQ	0
PSPPH_3643	Vfr	0
PSPPH_3643	Vfr	0
PSPPH_3798	HopG15	0
PSPPH_3798	HrpW7	0
PSPPH_3798	HrpW8	0
PSPPH_3798	ShcM	0
PSPPH_3798	AvrF	0
PSPPH_3798	AvrE10	0
PSPPH_3798	HrpR	0
PSPPH_3798	HrpA9	0
PSPPH_3798	HrcT	0
PSPPH_3798	HrpL	0
PSPPH_3798	HrpA	0
PSPPH_3798	HopV1	0
PSPPH_3798	HopAE1	0
PSPPH_3798	HrpT	0
PSPPH_3798	HopD1	0
PSPPH_3798	HopAU1	0
PSPPH_3798	HopAV1	0
PSPPH_3798	AvrRps4	0
PSPPH_3798	FimA	0
PSPPH_3798	GacA	0
PSPPH_3798	FliA	0
PSPPH_3798	FlhF	0
PSPPH_3798	FlhA	0
PSPPH_3798	FlhB	0
PSPPH_3798	FliO	0
PSPPH_3798	FliK	0
PSPPH_3798	FliE	0
PSPPH_3798	FleQ	0
PSPPH_3798	FliS	0
PSPPH_3798	FliD	0
PSPPH_3798	FliC	0
PSPPH_3798	FlgL	0
PSPPH_3798	FlgK	0
PSPPH_3798	FlgG	0
PSPPH_3798	FlgD	0
PSPPH_3798	FlgB	0
PSPPH_3798	FlgM	0
PSPPH_3798	Vfr	0
PSPPH_3798	Hfq	0
PSPPH_3798	Vfr	0
PSPPH_3798	YajC	0
PSPPH_3798	SecA	0
PSPPH_3798	AprD	0
PSPPH_3798	MtlK	0
PSPPH_3798	FtsE	0
PSPPH_3798	AlgR	0
PSPPH_3798	AlgC	0
PSPPH_3798	AlgL	0
PSPPH_3798	AlgE	0
PSPPH_3798	Alg8	0
PSPPH_3798	HrpL	0
PSPPH_3798	GacA	0
PSPPH_3798	RpoN	0
PSPPH_3817	HopAV1	0
PSPPH_3872	HopR1	0
PSPPH_3872	HopAJ6	0
PSPPH_3872	HrpR	0
PSPPH_3872	HopAF1	0
PSPPH_3872	AvrB47	0
PSPPH_3872	HopAW1	0
PSPPH_3923	HopD1	0
PSPPH_3923	AvrRps4	0
PSPPH_3923	AvrB48	0
PSPPH_3923	AvrB49	0
PSPPH_3923	FleQ	0
PSPPH_3923	SecE	0
PSPPH_3936	HopAV1	0
PSPPH_3936	AvrB50	0
PSPPH_3936	HopAW1	0
PSPPH_4012	AvrE11	0
PSPPH_4012	HopW1-1	0
PSPPH_4012	HopAV1	0
PSPPH_4012	AvrB51	0
PSPPH_4012	HopAW1	0
PSPPH_4012	SecA	0
PSPPH_4012	AlgL	0
PSPPH_4056	HopAV1	0
PSPPH_4127	HopG16	0
PSPPH_4127	AvrF	0
PSPPH_4127	HopX3	0
PSPPH_4127	HopAH2	0
PSPPH_4127	HopW1-1	0
PSPPH_4127	HopD1	0
PSPPH_4127	AvrB52	0
PSPPH_4127	HopAW1	0
PSPPH_4127	GacA	0
PSPPH_4127	FlhA	0
PSPPH_4127	FlgG	0
PSPPH_4127	FlgB	0
PSPPH_4127	AhlI	0
PSPPH_4127	AhlR	0
PSPPH_4127	LolD	0
PSPPH_4127	AlgR3	0
PSPPH_4127	AlgL	0
PSPPH_4127	AlgG	0
PSPPH_4127	GacA	0
PSPPH_4253	HopD1	0
PSPPH_4253	AvrRps4	0
PSPPH_4253	AvrB53	0
PSPPH_4253	AvrB54	0
PSPPH_4255	HrpR	0
PSPPH_4255	FleQ	0
PSPPH_4255	SecE	0
PSPPH_4320	HrpR	0
PSPPH_4324	HrpR	0
PSPPH_4324	HrpA10	0
PSPPH_4324	HopAH2	0
PSPPH_4324	HopF3	0
PSPPH_4324	HopD1	0
PSPPH_4324	AvrRps4	0
PSPPH_4324	FimA	0
PSPPH_4324	FleQ	0
PSPPH_4324	SpoT	0
PSPPH_4324	AhlR	0
PSPPH_4324	AprD	0
PSPPH_4324	AlgD	0
PSPPH_4356	HopG17	0
PSPPH_4356	HopF3	0
PSPPH_4356	HopAT1	0
PSPPH_4356	HopAU1	0
PSPPH_4356	HopAV1	0
PSPPH_4356	AvrRps4	0
PSPPH_4377	HrpS	0
PSPPH_4377	HrpA11	0
PSPPH_4377	HrpZ3	0
PSPPH_4495	HrcV	0
PSPPH_4495	HopAV1	0
PSPPH_4620	HopW1-1	0
PSPPH_4638	HopR1	0
PSPPH_4638	HrpW9	0
PSPPH_4638	AvrE12	0
PSPPH_4638	HrpR	0
PSPPH_4638	HopV1	0
PSPPH_4638	HopAT1	0
PSPPH_4638	HopAU1	0
PSPPH_4638	AvrRps4	0
PSPPH_4638	HopAB1	0
PSPPH_4638	FimA	0
PSPPH_4638	FliA	0
PSPPH_4638	FliK	0
PSPPH_4638	FliE	0
PSPPH_4638	FleQ	0
PSPPH_4638	FliS	0
PSPPH_4638	FliC	0
PSPPH_4638	FlgB	0
PSPPH_4638	FlgM	0
PSPPH_4638	Vfr	0
PSPPH_4638	GelA	0
PSPPH_4638	Hfq	0
PSPPH_4638	Vfr	0
PSPPH_4638	YajC	0
PSPPH_4638	QseC	0
PSPPH_4638	SecA	0
PSPPH_4638	SecE	0
PSPPH_4638	AprD	0
PSPPH_4638	CcmA	0
PSPPH_4638	RpoN	0
PSPPH_4644	AvrF	0
PSPPH_4644	HrpB	0
PSPPH_4644	HopV1	0
PSPPH_4644	HopAH2	0
PSPPH_4644	FlhA	0
PSPPH_4644	FliN	0
PSPPH_4644	FliL	0
PSPPH_4644	FliK	0
PSPPH_4644	FliF	0
PSPPH_4644	FleQ	0
PSPPH_4644	FlgE	0
PSPPH_4644	CyaA	0
PSPPH_4644	AprD	0
PSPPH_4644	AlgA	0
PSPPH_4644	Alg8	0
PSPPH_4646	AvrB55	0
PSPPH_4646	HopAW1	0
PSPPH_4673	HopR1	0
PSPPH_4673	HopG18	0
PSPPH_4673	HopAF1	0
PSPPH_4673	AlgU	0
PSPPH_4673	Hfq	0
PSPPH_4673	AlgU	0
PSPPH_4694	HopAH2	0
PSPPH_4694	FlhA	0
PSPPH_4694	SecA	0
PSPPH_4700	HopR1	0
PSPPH_4700	HopAJ7	0
PSPPH_4700	HrpW10	0
PSPPH_4700	HrpW11	0
PSPPH_4700	ShcM	0
PSPPH_4700	AvrF	0
PSPPH_4700	HrpR	0
PSPPH_4700	HrpZ4	0
PSPPH_4700	HrcC	0
PSPPH_4700	HrcU	0
PSPPH_4700	HrcS	0
PSPPH_4700	HrcN	0
PSPPH_4700	HopAF1	0
PSPPH_4700	HopAH2	0
PSPPH_4700	ShcF	0
PSPPH_4700	HopAE1	0
PSPPH_4700	HrpB	0
PSPPH_4700	HopAJ2	0
PSPPH_4700	HopAT1	0
PSPPH_4700	HrpT	0
PSPPH_4700	HopD1	0
PSPPH_4700	HopQ1	0
PSPPH_4700	HopW1-2	0
PSPPH_4700	PilR	0
PSPPH_4700	FimA	0
PSPPH_4700	GacA	0
PSPPH_4700	FliA	0
PSPPH_4700	FlhA	0
PSPPH_4700	FliQ	0
PSPPH_4700	FliI	0
PSPPH_4700	FliG	0
PSPPH_4700	FliF	0
PSPPH_4700	FleR	0
PSPPH_4700	FleQ	0
PSPPH_4700	FliS	0
PSPPH_4700	FlgL	0
PSPPH_4700	FlgK	0
PSPPH_4700	FlgG	0
PSPPH_4700	FlgF	0
PSPPH_4700	AlgU	0
PSPPH_4700	GelA	0
PSPPH_4700	Hfq	0
PSPPH_4700	AhlR	0
PSPPH_4700	SecA	0
PSPPH_4700	MsbA	0
PSPPH_4700	AprD	0
PSPPH_4700	MtlK	0
PSPPH_4700	FtsE	0
PSPPH_4700	AlgR3	0
PSPPH_4700	PilR	0
PSPPH_4700	AlgA	0
PSPPH_4700	AlgJ	0
PSPPH_4700	AlgL	0
PSPPH_4700	Alg8	0
PSPPH_4700	GacA	0
PSPPH_4700	AlgU	0
PSPPH_4700	RpoN	0
PSPPH_4744	HopF3	0
PSPPH_4744	HopAT1	0
PSPPH_4744	HopW1-1	0
PSPPH_4744	HopAU1	0
PSPPH_4744	HopAV1	0
PSPPH_4744	AvrB56	0
PSPPH_4744	HopAW1	0
PSPPH_4844	HopAN1	0
PSPPH_4844	HrpA12	0
PSPPH_4844	HopAK8	0
PSPPH_4844	HopAH2	0
PSPPH_4844	HopAT1	0
PSPPH_4844	HopAU1	0
PSPPH_4844	HopAB1	0
PSPPH_4844	FlhF	0
PSPPH_4844	FlhB	0
PSPPH_4844	AlgU	0
PSPPH_4844	SecA	0
PSPPH_4844	AlgU	0
PSPPH_4899	AlgR	0
PSPPH_4920	HopR1	0
PSPPH_4920	HopAJ8	0
PSPPH_4920	HopG19	0
PSPPH_4920	HrpR	0
PSPPH_4920	HopAF1	0
PSPPH_4920	HopAT1	0
PSPPH_4920	AvrRps4	0
PSPPH_4920	AvrB57	0
PSPPH_4920	AvrB58	0
PSPPH_4920	HopAW1	0
PSPPH_4920	FleQ	0
PSPPH_4920	AhlR	0
PSPPH_4920	SecE	0
PSPPH_4920	AprD	0
PSPPH_4920	AlgD	0
PSPPH_4998	HrpL	0
PSPPH_4998	HopAU1	0
PSPPH_4998	FliS	0
PSPPH_4998	Hfq	0
PSPPH_4998	AlgC	0
PSPPH_4998	AlgL	0
PSPPH_4998	HrpL	0
PSPPH_5054	HrpR	0
PSPPH_5132	HopG20	0
PSPPH_5132	HrpR	0
PSPPH_5132	HrcU	0
PSPPH_5132	HopD1	0
PSPPH_5132	HopAU1	0
PSPPH_5132	FlhA	0
PSPPH_5132	FleQ	0
PSPPH_5132	SpoT	0
PSPPH_5132	Hfq	0
PSPPH_5132	SecA	0
PSPPH_5138	HopF3	0
PSPPH_5138	AvrB59	0
PSPPH_5138	HopAW1	0
PSPPH_5144	AvrE13	0
PSPPH_5194	AvrRps5	0
PSPPH_5194	AvrB60	0
PSPPH_rA	HopG14	0
PSPPH_rA	HrpR	0
PSPPH_rA	HopAT1	0
SfsA	HopR1	0
SfsA	HopAJ2	0
SfsA	HrpR	0
SfsA	HopAF1	0
SfsA	HopF3	0
SfsA	HopAT1	0
SfsA	AvrB11	0
SfsA	AvrB12	0
SfsA	HopAW1	0
SfsA	FimA	0
SfsA	AhlR	0
