## Supplementary Tables for "Architecture of genome-wide transcriptional regulatory network reveals dynamic functions and evolutionary trajectories in *Pseudomonas syringae*": Supplementary Table 5.xlsx

### Sheet: S Table 5
Supplementary Table 5. List of orthologous genes of 1448A TFs in the other tested P. syringae strains (DC3000, B728a and C48).
1448A_ID	DC3000_ID	B728a_ID	CN228_ID	TF name
PSPPH_0031	PSPTO_0164	Psyr_0030	CN228_RS31965
PSPPH_0037	PSPTO_0157	Psyr_0035	CN228_RS32015	TrpI
PSPPH_0061	PSPTO_0134	Psyr_0056	CN228_RS32140	AlgQ
PSPPH_0069	PSPTO_0127	Psyr_0063	CN228_RS32175	AlgR
PSPPH_0077	PSPTO_0116	Psyr_0072	CN228_RS30045
PSPPH_0082	PSPTO_0111	Psyr_0077	CN228_RS30070
PSPPH_0101	PSPTO_0033	Psyr_4121	CN228_RS23315
PSPPH_0102	PSPTO_0032	Psyr_5033	CN228_RS08590
PSPPH_0141	PSPTO_5405	Psyr_4944	CN228_RS01060
PSPPH_0146	PSPTO_5399	Psyr_4938	CN228_RS01085
PSPPH_0190	PSPTO_0066	Psyr_0202	CN228_RS30305	OxyR
PSPPH_0218	PSPTO_0096	Psyr_0230	CN228_RS30145
PSPPH_0222	PSPTO_0100	Psyr_0234	CN228_RS30125	Irp
PSPPH_0226	PSPTO_0105	Psyr_0238	CN228_RS30100
PSPPH_0239	PSPTO_0321	Psyr_0251	CN228_RS16705
PSPPH_0246	PSPTO_0328	Psyr_0258	CN228_RS01835	OmpR
PSPPH_0252	PSPTO_0334	Psyr_0263	CN228_RS01865	AlgB
PSPPH_0263	PSPTO_5267	Psyr_0276	CN228_RS29870
PSPPH_0286	PSPTO_5244	Psyr_0299	CN228_RS29745
PSPPH_0349	PSPTO_5172	Psyr_0366	CN228_RS29335	HutC
PSPPH_0376	PSPTO_5146	Psyr_1657	CN228_RS29185
PSPPH_0406	PSPTO_5116	Psyr_0416	CN228_RS29025
PSPPH_0411	PSPTO_5111	Psyr_0421	CN228_RS29000
PSPPH_0442	PSPTO_5078	Psyr_0451	CN228_RS28835
PSPPH_0486	PSPTO_5027	Psyr_0495	CN228_RS28535
PSPPH_0589	PSPTO_4920	Psyr_0596	CN228_RS27770
PSPPH_0642	PSPTO_0560	Psyr_4618	CN228_RS02410
PSPPH_0653	PSPTO_0571	Psyr_4603	CN228_RS02485
PSPPH_0676	PSPTO_0596	Psyr_4577	CN228_RS02625	Vfr
PSPPH_0700	PSPTO_0781	Psyr_0688	CN228_RS05190
PSPPH_0711	PSPTO_3182	Psyr_3062	CN228_RS22540
PSPPH_0735	PSPTO_0822	Psyr_2192	CN228_RS27325
PSPPH_0736	PSPTO_0823	Psyr_0722	CN228_RS27320	PilR
PSPPH_0755	PSPTO_3576	Psyr_3347	CN228_RS12445
PSPPH_0778	PSPTO_1484	Psyr_1294	CN228_RS14360
PSPPH_0846	PSPTO_0953	Psyr_0820	CN228_RS26570	FruR
PSPPH_0857	PSPTO_0964	Psyr_0831	CN228_RS26505	TsiR
PSPPH_0861	PSPTO_0969	Psyr_0835	CN228_RS26465	DksA2
PSPPH_0863	PSPTO_0971	Psyr_0837	CN228_RS26455	SfsA
PSPPH_1011	PSPTO_1122	Psyr_0962	CN228_RS05540
PSPPH_1049	PSPTO_1158	Psyr_1000	CN228_RS05790
PSPPH_1097	PSPTO_1213	Psyr_1041	CN228_RS06070
PSPPH_1100	PSPTO_1216	Psyr_1044	CN228_RS06105
PSPPH_1136	PSPTO_2508	Psyr_1078	CN228_RS01695
PSPPH_1160	PSPTO_1274	Psyr_1094	CN228_RS06380
PSPPH_1169	PSPTO_1280	Psyr_1101	CN228_RS06465
PSPPH_1179	PSPTO_1290	Psyr_1111	CN228_RS06520	GltR
PSPPH_1187	PSPTO_1299	Psyr_1119	CN228_RS06565	HexR
PSPPH_1195	PSPTO_1307	Psyr_1127	CN228_RS06605
PSPPH_1222	PSPTO_1336	Psyr_1152	CN228_RS06745
PSPPH_1233	PSPTO_1352	Psyr_1161	CN228_RS06825
PSPPH_1244	PSPTO_4793	Psyr_1172	CN228_RS05100
PSPPH_1259	PSPTO_4920	Psyr_0596	CN228_RS27770
PSPPH_1270	PSPTO_1379	Psyr_1190	CN228_RS06965	HrpR
PSPPH_1271	PSPTO_1380	Psyr_1191	CN228_RS06970	HrpS
PSPPH_1308	PSPTO_1422	Psyr_1236	CN228_RS07195	IscR
PSPPH_1364	PSPTO_1484	Psyr_1294	CN228_RS07535
PSPPH_1374	PSPTO_4151	Psyr_3890	CN228_RS20455
PSPPH_1380	PSPTO_4145	Psyr_3884	CN228_RS23780	CapB
PSPPH_1393	PSPTO_4132	Psyr_3869	CN228_RS23700
PSPPH_1435	PSPTO_2626	Psyr_3825	CN228_RS23430
PSPPH_1456	PSPTO_1583	Psyr_0060	CN228_RS32160
PSPPH_1460	PSPTO_1806	Psyr_3793	CN228_RS09710	CpxR
PSPPH_1493	PSPTO_1618	Psyr_1558	CN228_RS09905
PSPPH_1519	PSPTO_1645	Psyr_3737	CN228_RS10040
PSPPH_1579	PSPTO_2663	Psyr_2397	CN228_RS13995
PSPPH_1580	PSPTO_3892	Psyr_1592	CN228_RS10330
PSPPH_1584	PSPTO_3888	Psyr_1596	CN228_RS10350
PSPPH_1595	PSPTO_3877	Psyr_1607	CN228_RS10405
PSPPH_1615	PSPTO_3863	Psyr_1622	CN228_RS05755
PSPPH_1617	PSPTO_3861	Psyr_1624	CN228_RS22670
PSPPH_1651	PSPTO_3822	Psyr_1657	CN228_RS10855
PSPPH_1670	PSPTO_3805	Psyr_1673	CN228_RS10960
PSPPH_1680	PSPTO_3741	Psyr_1736	CN228_RS21125
PSPPH_1700	PSPTO_3724	Psyr_1749	CN228_RS21045	Lon
PSPPH_1728	PSPTO_3698	Psyr_1777	CN228_RS20905
PSPPH_1730	PSPTO_3695	Psyr_1780	CN228_RS20890
PSPPH_1734	PSPTO_5558	Psyr_0660	CN228_RS20860
PSPPH_1737	PSPTO_3081	Psyr_2938	CN228_RS16050
PSPPH_1758	PSPTO_3678	Psyr_1800	CN228_RS20795
PSPPH_1762	PSPTO_3674	Psyr_1802	CN228_RS20775
PSPPH_1771	PSPTO_3664	Psyr_1811	CN228_RS20705
PSPPH_1776	PSPTO_3659	Psyr_1816	CN228_RS20675
PSPPH_1800	PSPTO_3207	Psyr_1840	CN228_RS11555
PSPPH_1818	PSPTO_2048	Psyr_1858	CN228_RS11650
PSPPH_1906	PSPTO_2130	Psyr_1940	CN228_RS12205
PSPPH_1951	PSPTO_2172	Psyr_1982	CN228_RS16340
PSPPH_1960	PSPTO_2181	Psyr_1991	CN228_RS16290
PSPPH_1962	PSPTO_2183	Psyr_1993	CN228_RS16195
PSPPH_1969	PSPTO_2190	Psyr_2000	CN228_RS16160
PSPPH_2004	PSPTO_2223	Psyr_2032	CN228_RS18285	RhpR
PSPPH_2015	PSPTO_2240	Psyr_2045	CN228_RS18195
PSPPH_2022	PSPTO_2246	Psyr_2051	CN228_RS18165	KdpE
PSPPH_2048	PSPTO_2279	Psyr_2077	CN228_RS18630	CysB
PSPPH_2055	PSPTO_2286	Psyr_2084	CN228_RS18595
PSPPH_2095	PSPTO_2337	Psyr_2121	CN228_RS20415	PcaQ
PSPPH_2106	PSPTO_2347	Psyr_2131	CN228_RS20355
PSPPH_2128	PSPTO_2370	Psyr_2154	CN228_RS20240	RbsR
PSPPH_2133	PSPTO_2376	Psyr_2160	CN228_RS20205	CapA
PSPPH_2142	PSPTO_2385	Psyr_2169	CN228_RS20160
PSPPH_2149	PSPTO_0897	Psyr_4266	CN228_RS26925
PSPPH_2151	PSPTO_4010	Psyr_3985	CN228_RS15265
PSPPH_2188	PSPTO_3191	Psyr_3057	CN228_RS16885
PSPPH_2193	PSPTO_3182	Psyr_3048	CN228_RS16840
PSPPH_2194	PSPTO_3181	Psyr_3047	CN228_RS14335
PSPPH_2204	PSPTO_3171	Psyr_3036	CN228_RS16780
PSPPH_2214	PSPTO_3160	Psyr_3026	CN228_RS16730
PSPPH_2219	PSPTO_3156	Psyr_3022	CN228_RS16705
PSPPH_2229	PSPTO_3144	Psyr_3011	CN228_RS14830
PSPPH_2236	PSPTO_3137	Psyr_3004	CN228_RS14865
PSPPH_2295	PSPTO_3081	Psyr_2938	CN228_RS16050
PSPPH_2300	PSPTO_3231	Psyr_2929	CN228_RS17015
PSPPH_2301	PSPTO_5111	Psyr_0421	CN228_RS21845
PSPPH_2305	PSPTO_3069	Psyr_2927	CN228_RS15990
PSPPH_2309	PSPTO_3040	Psyr_2913	CN228_RS15815	MexT
PSPPH_2315	PSPTO_3037	Psyr_2910	CN228_RS15800
PSPPH_2327	PSPTO_3025	Psyr_2898	CN228_RS14335
PSPPH_2328	PSPTO_3024	Psyr_2897	CN228_RS14340	GacA
PSPPH_2337	PSPTO_3046	Psyr_3248	CN228_RS12650
PSPPH_2338	PSPTO_3017	Psyr_3336	CN228_RS14430
PSPPH_2357	PSPTO_3001	Psyr_2882	CN228_RS14495
PSPPH_2376	PSPTO_5477	Psyr_2868	CN228_RS14645	BaeS1
PSPPH_2407	PSPTO_2969	Psyr_2754	CN228_RS19360
PSPPH_2421	PSPTO_2955	Psyr_2740	CN228_RS19285
PSPPH_2423	PSPTO_2953	Psyr_2738	CN228_RS19275
PSPPH_2426	PSPTO_2951	Psyr_2735	CN228_RS19260
PSPPH_2432	PSPTO_2945	Psyr_2729	CN228_RS19215
PSPPH_2439	PSPTO_2938	Psyr_2480	CN228_RS19175
PSPPH_2444	PSPTO_2937	Psyr_2723	CN228_RS19160
PSPPH_2448	PSPTO_2933	Psyr_2719	CN228_RS19135
PSPPH_2454	PSPTO_2923	Psyr_3484	CN228_RS19060
PSPPH_2469	PSPTO_2909	Psyr_2713	CN228_RS18990
PSPPH_2473	PSPTO_2906	Psyr_2710	CN228_RS18970
PSPPH_2476	PSPTO_2903	Psyr_2707	CN228_RS18955
PSPPH_2478	PSPTO_2901	Psyr_2705	CN228_RS18945
PSPPH_2491	PSPTO_2617	Psyr_2357	CN228_RS13655
PSPPH_2539	PSPTO_0562	Psyr_4958	CN228_RS13910
PSPPH_2553	PSPTO_2661	Psyr_2395	CN228_RS13985
PSPPH_2555	PSPTO_2663	Psyr_2397	CN228_RS13995
PSPPH_2563	PSPTO_2671	Psyr_2405	CN228_RS14035
PSPPH_2580	PSPTO_2689	Psyr_2422	CN228_RS14130
PSPPH_2597	PSPTO_2708	Psyr_2441	CN228_RS15735
PSPPH_2630	PSPTO_2743	Psyr_2472	CN228_RS15540
PSPPH_2631	PSPTO_2744	Psyr_2473	CN228_RS15535
PSPPH_2638	PSPTO_2751	Psyr_2480	CN228_RS15500
PSPPH_2665	PSPTO_2780	Psyr_2508	CN228_RS15340
PSPPH_2677	PSPTO_2792	Psyr_2520	CN228_RS15265	LexA1
PSPPH_2688	PSPTO_2803	Psyr_2531	CN228_RS15210
PSPPH_2689	PSPTO_2804	Psyr_2532	CN228_RS15205
PSPPH_2693	PSPTO_2808	Psyr_2536	CN228_RS15185
PSPPH_2720	PSPTO_1352	Psyr_2564	CN228_RS06825
PSPPH_2733	PSPTO_3576	Psyr_3347	CN228_RS12445
PSPPH_2772	PSPTO_1770	Psyr_3624	CN228_RS22660
PSPPH_2774	PSPTO_4068	Psyr_4708	CN228_RS15735
PSPPH_2792	PSPTO_0720	Psyr_1082	CN228_RS31450
PSPPH_2800	PSPTO_4630	Psyr_4470	CN228_RS23720
PSPPH_2832	PSPTO_2525	Psyr_2336	CN228_RS19715
PSPPH_2859	PSPTO_2508	Psyr_2312	CN228_RS19800
PSPPH_2862	PSPTO_2505	Psyr_1041	CN228_RS19825
PSPPH_2872	PSPTO_0964	Psyr_3459	CN228_RS07360
PSPPH_2893	PSPTO_2606	Psyr_1041	CN228_RS13585
PSPPH_2905	PSPTO_2594	Psyr_2284	CN228_RS13525
PSPPH_2917	PSPTO_2581	Psyr_2272	CN228_RS17325
PSPPH_2921	PSPTO_2577	Psyr_2268	CN228_RS17345
PSPPH_2937	PSPTO_2558	Psyr_2250	CN228_RS20075	PhnF
PSPPH_2967	PSPTO_2447	Psyr_2219	CN228_RS22540
PSPPH_2983	PSPTO_2190	Psyr_3087	CN228_RS17035
PSPPH_2984	PSPTO_1856	Psyr_1041	CN228_RS15735
PSPPH_2994	PSPTO_3244	Psyr_3499	CN228_RS17090
PSPPH_2995	PSPTO_3245	Psyr_3091	CN228_RS17095
PSPPH_3004	PSPTO_3254	Psyr_4228	CN228_RS17155
PSPPH_3005	PSPTO_4550	Psyr_4228	CN228_RS17160
PSPPH_3014	PSPTO_3265	Psyr_3102	CN228_RS17225
PSPPH_3022	PSPTO_3275	Psyr_3111	CN228_RS13465
PSPPH_3027	PSPTO_3281	Psyr_3116	CN228_RS13440
PSPPH_3031	PSPTO_3283	Psyr_3118	CN228_RS13430
PSPPH_3040	PSPTO_3297	Psyr_3127	CN228_RS13375
PSPPH_3048	PSPTO_4550	Psyr_3135	CN228_RS04500
PSPPH_3066	PSPTO_3319	Psyr_3154	CN228_RS13260
PSPPH_3079	PSPTO_3334	Psyr_3165	CN228_RS13145
PSPPH_3099	PSPTO_3355	Psyr_3185	CN228_RS13025	CspD
PSPPH_3122	PSPTO_2183	Psyr_1993	CN228_RS16195
PSPPH_3127	PSPTO_3381	Psyr_3212	CN228_RS12895
PSPPH_3155	PSPTO_3454	Psyr_3236	CN228_RS12725
PSPPH_3168	PSPTO_3467	Psyr_3248	CN228_RS12650
PSPPH_3170	PSPTO_3469	Psyr_3250	CN228_RS12635
PSPPH_3182	PSPTO_3487	Psyr_3262	CN228_RS12570	DksA
PSPPH_3195	PSPTO_3501	Psyr_3275	CN228_RS21525
PSPPH_3202	PSPTO_3508	Psyr_3282	CN228_RS21560	PsrA
PSPPH_3203	PSPTO_3510	Psyr_3283	CN228_RS21570	LexA2
PSPPH_3220	PSPTO_3526	Psyr_3299	CN228_RS11150
PSPPH_3233	PSPTO_3540	Psyr_3312	CN228_RS11080
PSPPH_3241	PSPTO_3547	Psyr_3321	CN228_RS11040
PSPPH_3244	PSPTO_3549	Psyr_3324	CN228_RS11030	AefR
PSPPH_3247	PSPTO_3552	Psyr_3327	CN228_RS11015	IclR
PSPPH_3257	PSPTO_3563	Psyr_3336	CN228_RS12515	GntR
PSPPH_3268	PSPTO_3576	Psyr_3347	CN228_RS12445
PSPPH_3278	PSPTO_3586	Psyr_3357	CN228_RS12385
PSPPH_3285	PSPTO_3595	Psyr_3365	CN228_RS12345
PSPPH_3294	PSPTO_3603	Psyr_3374	CN228_RS16555
PSPPH_3297	PSPTO_3617	Psyr_3377	CN228_RS16575
PSPPH_3351	PSPTO_1991	Psyr_3425	CN228_RS11350	Anr
PSPPH_3385	PSPTO_1956	Psyr_3459	CN228_RS21675	FleR
PSPPH_3387	PSPTO_1954	Psyr_3461	CN228_RS21685	FleQ
PSPPH_3411	PSPTO_2923	Psyr_3484	CN228_RS21845
PSPPH_3431	PSPTO_1908	Psyr_3499	CN228_RS21950	PobR
PSPPH_3439	PSPTO_5172	Psyr_5118	CN228_RS29335	Srl
PSPPH_3453	PSPTO_1894	Psyr_3511	CN228_RS22035
PSPPH_3460	PSPTO_1887	Psyr_3521	CN228_RS22075
PSPPH_3464	PSPTO_1883	Psyr_0072	CN228_RS22095
PSPPH_3468	PSPTO_1879	Psyr_3526	CN228_RS22125
PSPPH_3471	PSPTO_1873	Psyr_3530	CN228_RS22150
PSPPH_3479	PSPTO_1866	Psyr_3538	CN228_RS11030
PSPPH_3486	PSPTO_2505	Psyr_0910	CN228_RS19825
PSPPH_3487	PSPTO_3319	Psyr_3547	CN228_RS00295
PSPPH_3504	PSPTO_1847	Psyr_3551	CN228_RS22215
PSPPH_3522	PSPTO_1831	Psyr_3566	CN228_RS22315
PSPPH_3530	PSPTO_1823	Psyr_3574	CN228_RS22355
PSPPH_3547	PSPTO_1806	Psyr_3589	CN228_RS22440
PSPPH_3555	PSPTO_3749	Psyr_1729	CN228_RS21185	MarR
PSPPH_3577	PSPTO_3773	Psyr_1707	CN228_RS21300
PSPPH_3611	PSPTO_1794	Psyr_3600	CN228_RS22510
PSPPH_3618	PSPTO_1787	Psyr_3607	CN228_RS22540
PSPPH_3643	PSPTO_1770	Psyr_3624	CN228_RS22660
PSPPH_3645	PSPTO_1768	Psyr_3626	CN228_RS22670	MgrA
PSPPH_3654	PSPTO_1758	Psyr_3634	CN228_RS22735
PSPPH_3730	PSPTO_1679	Psyr_3709	CN228_RS23160	PhoP
PSPPH_3737	PSPTO_1672	Psyr_3716	CN228_RS23205	RstA
PSPPH_3779	PSPTO_3984	Psyr_1403	CN228_RS08120
PSPPH_3798	PSPTO_4025	Psyr_1386	CN228_RS08010
PSPPH_3800	PSPTO_4027	Psyr_1384	CN228_RS08000
PSPPH_3817	PSPTO_1557	Psyr_1366	CN228_RS07910
PSPPH_3872	PSPTO_1502	Psyr_1312	CN228_RS07625
PSPPH_3900	PSPTO_4169	Psyr_3906	CN228_RS23895	GlpR
PSPPH_3907	PSPTO_4176	Psyr_3913	CN228_RS23935
PSPPH_3911	PSPTO_4180	Psyr_3917	CN228_RS23980	MetR
PSPPH_3923	PSPTO_4192	Psyr_3926	CN228_RS24065
PSPPH_3936	PSPTO_4205	Psyr_3939	CN228_RS24150
PSPPH_3962	PSPTO_4231	Psyr_3965	CN228_RS24300	TctD
PSPPH_3983	PSPTO_3549	Psyr_3324	CN228_RS20890
PSPPH_3990	PSPTO_1787	Psyr_2951	CN228_RS22540
PSPPH_4002	PSPTO_4292	Psyr_3995	CN228_RS24505
PSPPH_4012	PSPTO_4302	Psyr_4006	CN228_RS24560
PSPPH_4020	PSPTO_4310	Psyr_4014	CN228_RS24600	PcaR
PSPPH_4056	PSPTO_4356	Psyr_4051	CN228_RS24780
PSPPH_4062	PSPTO_4361	Psyr_4057	CN228_RS24805	IciA
PSPPH_4075	PSPTO_4374	Psyr_4070	CN228_RS24895	ColR
PSPPH_4127	PSPTO_4427	Psyr_4121	CN228_RS25160
PSPPH_4209	PSPTO_4508	Psyr_4198	CN228_RS25595	Fur
PSPPH_4238	PSPTO_4539	Psyr_4216	CN228_RS04565
PSPPH_4241	PSPTO_0897	Psyr_3767	CN228_RS26925
PSPPH_4253	PSPTO_4550	Psyr_4228	CN228_RS04500
PSPPH_4255	PSPTO_4553	Psyr_4230	CN228_RS04485
PSPPH_4320	PSPTO_0739	Psyr_2605	CN228_RS32260
PSPPH_4324	PSPTO_4760	Psyr_2483	CN228_RS18705
PSPPH_4336	PSPTO_4644	Psyr_4278	CN228_RS04250
PSPPH_4356	PSPTO_0321	Psyr_4299	CN228_RS30780
PSPPH_4377	PSPTO_4793	Psyr_4335	CN228_RS05100
PSPPH_4419	PSPTO_4836	Psyr_4376	CN228_RS04860
PSPPH_4448	PSPTO_4865	Psyr_4405	CN228_RS04715
PSPPH_4495	PSPTO_4908	Psyr_4450	CN228_RS27705
PSPPH_4612	PSPTO_0610	Psyr_4564	CN228_RS02725
PSPPH_4620	PSPTO_0773	Psyr_0677	CN228_RS03545
PSPPH_4622	PSPTO_0771	Psyr_0675	CN228_RS03535
PSPPH_4637	PSPTO_0756	Psyr_0660	CN228_RS03440
PSPPH_4638	PSPTO_0755	Psyr_0659	CN228_RS03435
PSPPH_4644	PSPTO_0749	Psyr_0653	CN228_RS03405
PSPPH_4646	PSPTO_2183	Psyr_0649	CN228_RS16195
PSPPH_4673	PSPTO_0721	Psyr_0623	CN228_RS03255
PSPPH_4674	PSPTO_0717	Psyr_0622	CN228_RS27290
PSPPH_4692	PSPTO_1213	Psyr_1041	CN228_RS06070
PSPPH_4694	PSPTO_2228	Psyr_3306	CN228_RS11110
PSPPH_4700	PSPTO_0519	Psyr_4666	CN228_RS31755
PSPPH_4730	PSPTO_0485	Psyr_4696	CN228_RS31110
PSPPH_4744	PSPTO_0465	Psyr_4708	CN228_RS31185
PSPPH_4768	PSPTO_0440	Psyr_4734	CN228_RS31325	BetI
PSPPH_4788	PSPTO_0419	Psyr_4757	CN228_RS31430
PSPPH_4822	PSPTO_0384	Psyr_4793	CN228_RS02180
PSPPH_4828	PSPTO_0378	Psyr_4800	CN228_RS02150
PSPPH_4841	PSPTO_0365	Psyr_4811	CN228_RS02030
PSPPH_4844	PSPTO_0362	Psyr_4814	CN228_RS02015
PSPPH_4853	PSPTO_0352	Psyr_4822	CN228_RS01965	NtrC
PSPPH_4858	PSPTO_0347	Psyr_3336	CN228_RS01935
PSPPH_4870	PSPTO_5280	Psyr_4838	CN228_RS29940	CadR
PSPPH_4899	PSPTO_5311	Psyr_4869	CN228_RS31640
PSPPH_4920	PSPTO_0571	Psyr_0691	CN228_RS28935
PSPPH_4998	PSPTO_2626	Psyr_1366	CN228_RS19160
PSPPH_5042	PSPTO_0261	Psyr_0144	CN228_RS30780
PSPPH_5054	PSPTO_0273	Psyr_0133	CN228_RS30710
PSPPH_5057	PSPTO_0275	Psyr_2659	CN228_RS16560
PSPPH_5087	PSPTO_5454	Psyr_5008	CN228_RS00875
PSPPH_5114	PSPTO_5477	Psyr_5032	CN228_RS00720	PhoB
PSPPH_5132	PSPTO_5498	Psyr_5050	CN228_RS00625
PSPPH_5138	PSPTO_5504	Psyr_5056	CN228_RS00595
PSPPH_5139	PSPTO_5505	Psyr_5057	CN228_RS00590
PSPPH_5144	PSPTO_5512	Psyr_5062	CN228_RS00565
PSPPH_5145	PSPTO_5515	Psyr_5064	CN228_RS00555
PSPPH_5171	PSPTO_5548	Psyr_5088	CN228_RS00385
PSPPH_5193	PSPTO_0884	Psyr_0757	CN228_RS27055
PSPPH_5194	PSPTO_0847	Psyr_2789	CN228_RS14650
PSPPH_5204	PSPTO_5596	Psyr_5118	CN228_RS32285
