## Supplementary Tables for "Architecture of genome-wide transcriptional regulatory network reveals dynamic functions and evolutionary trajectories in *Pseudomonas syringae*": Supplementary Table 6.xlsx

### Sheet: S Table 6
Supplementory Table 5. Strains and primiers used in this study.
Strains	Source
E. coli strains
DH5α	Stratagene
BL21	Invitrogen
P. syringae pv. syringae 1448A	(Deng et al., 2014)
P. syringae pv. tomato DC3000	(Deng et al., 2014)
P. syringae pv. syringae B728a	(Deng et al., 2009)
P. syringae pv. actinidiae C48	(Wang, Zupeng, et al., 2017)
Overexpression strains
pHM1-PSPPH_3155-HA in 1448A (Overexpressed protein for ChIP-seq)	This study
pHM1-PSPPH_3817-HA in 1448A (Overexpressed protein for ChIP-seq)	This study
pHM1-PSPPH_2301-HA in 1448A (Overexpressed protein for ChIP-seq)	This study
pHM1-PSPPH_3464-HA in 1448A (Overexpressed protein for ChIP-seq)	This study
pHM1-PSPPH_0141-HA in 1448A (Overexpressed protein for ChIP-seq)	This study
pHM1-PSPPH_3460-HA in 1448A (Overexpressed protein for ChIP-seq)	This study
pHM1-PSPPH_1100-HA in 1448A (Overexpressed protein for ChIP-seq)	This study
pHM1-PSPPH_2439-HA in 1448A (Overexpressed protein for ChIP-seq)	This study
pHM1-PSPPH_2555-HA in 1448A (Overexpressed protein for ChIP-seq)	This study
pHM1-PSPPH_0711-HA in 1448A (Overexpressed protein for ChIP-seq)	This study
pHM1-PSPPH_2309-HA in 1448A (Overexpressed protein for ChIP-seq)	This study
pHM1-PSPPH_4620-HA in 1448A (Overexpressed protein for ChIP-seq)	This study
pHM1-PSPPH_2638-HA in 1448A (Overexpressed protein for ChIP-seq)	This study
pHM1-PSPPH_2048-HA in 1448A (Overexpressed protein for ChIP-seq)	This study
pHM1-PSPPH_1493-HA in 1448A (Overexpressed protein for ChIP-seq)	This study
pHM1-PSPPH_4998-HA in 1448A (Overexpressed protein for ChIP-seq)	This study
pHM1-PSPPH_3798-HA in 1448A (Overexpressed protein for ChIP-seq)	This study
pHM1-PSPPH_2444-HA in 1448A (Overexpressed protein for ChIP-seq)	This study
pHM1-PSPPH_4638-HA in 1448A (Overexpressed protein for ChIP-seq)	This study
pHM1-PSPPH_0700-HA in 1448A (Overexpressed protein for ChIP-seq)	This study
pHM1-PSPPH_1435-HA in 1448A (Overexpressed protein for ChIP-seq)	This study
pHM1-PSPPH_2193-HA in 1448A (Overexpressed protein for ChIP-seq)	This study
pHM1-PSPPH_5144-HA in 1448A (Overexpressed protein for ChIP-seq)	This study
pHM1-PSPPH_3411-HA in 1448A (Overexpressed protein for ChIP-seq)	This study
pHM1-PSPPH_1951-HA in 1448A (Overexpressed protein for ChIP-seq)	This study
pHM1-PSPPH_1758-HA in 1448A (Overexpressed protein for ChIP-seq)	This study
pHM1-PSPPH_3014-HA in 1448A (Overexpressed protein for ChIP-seq)	This study
pHM1-PSPPH_2580-HA in 1448A (Overexpressed protein for ChIP-seq)	This study
pHM1-PSPPH_2631-HA in 1448A (Overexpressed protein for ChIP-seq)	This study
pHM1-PSPPH_0077-HA in 1448A (Overexpressed protein for ChIP-seq)	This study
pHM1-PSPPH_2476-HA in 1448A (Overexpressed protein for ChIP-seq)	This study
pHM1-PSPPH_2236-HA in 1448A (Overexpressed protein for ChIP-seq)	This study
pHM1-PSPPH_2967-HA in 1448A (Overexpressed protein for ChIP-seq)	This study
pHM1-PSPPH_1579-HA in 1448A (Overexpressed protein for ChIP-seq)	This study
pHM1-PSPPH_2454-HA in 1448A (Overexpressed protein for ChIP-seq)	This study
pHM1-PSPPH_2553-HA in 1448A (Overexpressed protein for ChIP-seq)	This study
pHM1-PSPPH_5132-HA in 1448A (Overexpressed protein for ChIP-seq)	This study
pHM1-PSPPH_0411-HA in 1448A (Overexpressed protein for ChIP-seq)	This study
pHM1-PSPPH_2300-HA in 1448A (Overexpressed protein for ChIP-seq)	This study
pHM1-PSPPH_3468-HA in 1448A (Overexpressed protein for ChIP-seq)	This study
pHM1-PSPPH_3643-HA in 1448A (Overexpressed protein for ChIP-seq)	This study
pHM1-PSPPH_0031-HA in 1448A (Overexpressed protein for ChIP-seq)	This study
pHM1-PSPPH_2423-HA in 1448A (Overexpressed protein for ChIP-seq)	This study
pHM1-PSPPH_2204-HA in 1448A (Overexpressed protein for ChIP-seq)	This study
pHM1-PSPPH_0755-HA in 1448A (Overexpressed protein for ChIP-seq)	This study
pHM1-PSPPH_1049-HA in 1448A (Overexpressed protein for ChIP-seq)	This study
pHM1-PSPPH_2106-HA in 1448A (Overexpressed protein for ChIP-seq)	This study
pHM1-PSPPH_4622-HA in 1448A (Overexpressed protein for ChIP-seq)	This study
pHM1-PSPPH_2407-HA in 1448A (Overexpressed protein for ChIP-seq)	This study
pHM1-PSPPH_1730-HA in 1448A (Overexpressed protein for ChIP-seq)	This study
pHM1-PSPPH_1728-HA in 1448A (Overexpressed protein for ChIP-seq)	This study
pHM1-PSPPH_3487-HA in 1448A (Overexpressed protein for ChIP-seq)	This study
pHM1-PSPPH_2305-HA in 1448A (Overexpressed protein for ChIP-seq)	This study
pHM1-PSPPH_2214-HA in 1448A (Overexpressed protein for ChIP-seq)	This study
pHM1-PSPPH_4495-HA in 1448A (Overexpressed protein for ChIP-seq)	This study
pHM1-PSPPH_3202-HA in 1448A (Overexpressed protein for ChIP-seq)	This study
pHM1-PSPPH_4788-HA in 1448A (Overexpressed protein for ChIP-seq)	This study
pHM1-PSPPH_0376-HA in 1448A (Overexpressed protein for ChIP-seq)	This study
pHM1-PSPPH_0735-HA in 1448A (Overexpressed protein for ChIP-seq)	This study
pHM1-PSPPH_3268-HA in 1448A (Overexpressed protein for ChIP-seq)	This study
pHM1-PSPPH_4899-HA in 1448A (Overexpressed protein for ChIP-seq)	This study
pHM1-PSPPH_3872-HA in 1448A (Overexpressed protein for ChIP-seq)	This study
pHM1-PSPPH_3983-HA in 1448A (Overexpressed protein for ChIP-seq)	This study
pHM1-PSPPH_4012-HA in 1448A (Overexpressed protein for ChIP-seq)	This study
pHM1-PSPPH_4768-HA in 1448A (Overexpressed protein for ChIP-seq)	This study
pHM1-PSPPH_0218-HA in 1448A (Overexpressed protein for ChIP-seq)	This study
pHM1-PSPPH_1969-HA in 1448A (Overexpressed protein for ChIP-seq)	This study
pHM1-PSPPH_2983-HA in 1448A (Overexpressed protein for ChIP-seq)	This study
pHM1-PSPPH_5138-HA in 1448A (Overexpressed protein for ChIP-seq)	This study
pHM1-PSPPH_3936-HA in 1448A (Overexpressed protein for ChIP-seq)	This study
pHM1-PSPPH_0349-HA in 1448A (Overexpressed protein for ChIP-seq)	This study
pHM1-PSPPH_0286-HA in 1448A (Overexpressed protein for ChIP-seq)	This study
pHM1-PSPPH_0486-HA in 1448A (Overexpressed protein for ChIP-seq)	This study
pHM1-PSPPH_1776-HA in 1448A (Overexpressed protein for ChIP-seq)	This study
pHM1-PSPPH_3005-HA in 1448A (Overexpressed protein for ChIP-seq)	This study
pHM1-PSPPH_2937-HA in 1448A (Overexpressed protein for ChIP-seq)	This study
pHM1-PSPPH_1595-HA in 1448A (Overexpressed protein for ChIP-seq)	This study
pHM1-PSPPH_4253-HA in 1448A (Overexpressed protein for ChIP-seq)	This study
pHM1-PSPPH_2357-HA in 1448A (Overexpressed protein for ChIP-seq)	This study
pHM1-PSPPH_4744-HA in 1448A (Overexpressed protein for ChIP-seq)	This study
pHM1-PSPPH_4127-HA in 1448A (Overexpressed protein for ChIP-seq)	This study
pHM1-PSPPH_2421-HA in 1448A (Overexpressed protein for ChIP-seq)	This study
pHM1-PSPPH_4692-HA in 1448A (Overexpressed protein for ChIP-seq)	This study
pHM1-PSPPH_2862-HA in 1448A (Overexpressed protein for ChIP-seq)	This study
pHM1-PSPPH_3431-HA in 1448A (Overexpressed protein for ChIP-seq)	This study
pHM1-PSPPH_2893-HA in 1448A (Overexpressed protein for ChIP-seq)	This study
pHM1-PSPPH_1097-HA in 1448A (Overexpressed protein for ChIP-seq)	This study
pHM1-PSPPH_3122-HA in 1448A (Overexpressed protein for ChIP-seq)	This study
pHM1-PSPPH_3486-HA in 1448A (Overexpressed protein for ChIP-seq)	This study
pHM1-PSPPH_1962-HA in 1448A (Overexpressed protein for ChIP-seq)	This study
pHM1-PSPPH_2994-HA in 1448A (Overexpressed protein for ChIP-seq)	This study
pHM1-PSPPH_1670-HA in 1448A (Overexpressed protein for ChIP-seq)	This study
pHM1-PSPPH_2984-HA in 1448A (Overexpressed protein for ChIP-seq)	This study
pHM1-PSPPH_3522-HA in 1448A (Overexpressed protein for ChIP-seq)	This study
pHM1-PSPPH_2774-HA in 1448A (Overexpressed protein for ChIP-seq)	This study
pHM1-PSPPH_0082-HA in 1448A (Overexpressed protein for ChIP-seq)	This study
pHM1-PSPPH_2337-HA in 1448A (Overexpressed protein for ChIP-seq)	This study
pHM1-PSPPH_1169-HA in 1448A (Overexpressed protein for ChIP-seq)	This study
pHM1-PSPPH_2229-HA in 1448A (Overexpressed protein for ChIP-seq)	This study
pHM1-PSPPH_4255-HA in 1448A (Overexpressed protein for ChIP-seq)	This study
pHM1-PSPPH_3168-HA in 1448A (Overexpressed protein for ChIP-seq)	This study
pHM1-PSPPH_3040-HA in 1448A (Overexpressed protein for ChIP-seq)	This study
pHM1-PSPPH_3453-HA in 1448A (Overexpressed protein for ChIP-seq)	This study
pHM1-PSPPH_2995-HA in 1448A (Overexpressed protein for ChIP-seq)	This study
pHM1-PSPPH_2917-HA in 1448A (Overexpressed protein for ChIP-seq)	This study
pHM1-PSPPH_1393-HA in 1448A (Overexpressed protein for ChIP-seq)	This study
pHM1-PSPPH_0653-HA in 1448A (Overexpressed protein for ChIP-seq)	This study
pHM1-PSPPH_2151-HA in 1448A (Overexpressed protein for ChIP-seq)	This study
pHM1-PSPPH_2478-HA in 1448A (Overexpressed protein for ChIP-seq)	This study
pHM1-PSPPH_0226-HA in 1448A (Overexpressed protein for ChIP-seq)	This study
pHM1-PSPPH_4324-HA in 1448A (Overexpressed protein for ChIP-seq)	This study
pHM1-PSPPH_2792-HA in 1448A (Overexpressed protein for ChIP-seq)	This study
pHM1-PSPPH_4694-HA in 1448A (Overexpressed protein for ChIP-seq)	This study
pHM1-PSPPH_4673-HA in 1448A (Overexpressed protein for ChIP-seq)	This study
pHM1-PSPPH_2194-HA in 1448A (Overexpressed protein for ChIP-seq)	This study
pHM1-PSPPH_4238-HA in 1448A (Overexpressed protein for ChIP-seq)	This study
pHM1-PSPPH_1818-HA in 1448A (Overexpressed protein for ChIP-seq)	This study
pHM1-PSPPH_2149-HA in 1448A (Overexpressed protein for ChIP-seq)	This study
pHM1-PSPPH_1762-HA in 1448A (Overexpressed protein for ChIP-seq)	This study
pHM1-PSPPH_0239-HA in 1448A (Overexpressed protein for ChIP-seq)	This study
pHM1-PSPPH_5042-HA in 1448A (Overexpressed protein for ChIP-seq)	This study
pHM1-PSPPH_4377-HA in 1448A (Overexpressed protein for ChIP-seq)	This study
pHM1-PSPPH_4356-HA in 1448A (Overexpressed protein for ChIP-seq)	This study
pHM1-PSPPH_4700-HA in 1448A (Overexpressed protein for ChIP-seq)	This study
pHM1-PSPPH_5054-HA in 1448A (Overexpressed protein for ChIP-seq)	This study
pHM1-PSPPH_0222-HA in 1448A (Overexpressed protein for ChIP-seq)	This study
pHM1-PSPPH_0846-HA in 1448A (Overexpressed protein for ChIP-seq)	This study
pHM1-PSPPH_2905-HA in 1448A (Overexpressed protein for ChIP-seq)	This study
pHM1-PSPPH_1519-HA in 1448A (Overexpressed protein for ChIP-seq)	This study
pHM1-PSPPH_3555-HA in 1448A (Overexpressed protein for ChIP-seq)	This study
pHM1-PSPPH_3099-HA in 1448A (Overexpressed protein for ChIP-seq)	This study
pHM1-PSPPH_1380-HA in 1448A (Overexpressed protein for ChIP-seq)	This study
pHM1-PSPPH_2133-HA in 1448A (Overexpressed protein for ChIP-seq)	This study
pHM1-PSPPH_4644-HA in 1448A (Overexpressed protein for ChIP-seq)	This study
pHM1-PSPPH_2630-HA in 1448A (Overexpressed protein for ChIP-seq)	This study
pHM1-PSPPH_3247-HA in 1448A (Overexpressed protein for ChIP-seq)	This study
pHM1-PSPPH_2665-HA in 1448A (Overexpressed protein for ChIP-seq)	This study
pHM1-PSPPH_2832-HA in 1448A (Overexpressed protein for ChIP-seq)	This study
pHM1-PSPPH_3900-HA in 1448A (Overexpressed protein for ChIP-seq)	This study
pHM1-PSPPH_4844-HA in 1448A (Overexpressed protein for ChIP-seq)	This study
pHM1-PSPPH_2188-HA in 1448A (Overexpressed protein for ChIP-seq)	This study
pHM1-PSPPH_3439-HA in 1448A (Overexpressed protein for ChIP-seq)	This study
pHM1-PSPPH_1734-HA in 1448A (Overexpressed protein for ChIP-seq)	This study
pHM1-PSPPH_1222-HA in 1448A (Overexpressed protein for ChIP-seq)	This study
pHM1-PSPPH_4056-HA in 1448A (Overexpressed protein for ChIP-seq)	This study
pHM1-PSPPH_4637-HA in 1448A (Overexpressed protein for ChIP-seq)	This study
pHM1-PSPPH_4822-HA in 1448A (Overexpressed protein for ChIP-seq)	This study
pHM1-PSPPH_0406-HA in 1448A (Overexpressed protein for ChIP-seq)	This study
pHM1-PSPPH_3195-HA in 1448A (Overexpressed protein for ChIP-seq)	This study
pHM1-PSPPH_2219-HA in 1448A (Overexpressed protein for ChIP-seq)	This study
pHM1-PSPPH_1456-HA in 1448A (Overexpressed protein for ChIP-seq)	This study
pHM1-PSPPH_1136-HA in 1448A (Overexpressed protein for ChIP-seq)	This study
pHM1-PSPPH_2859-HA in 1448A (Overexpressed protein for ChIP-seq)	This study
pHM1-PSPPH_5194-HA in 1448A (Overexpressed protein for ChIP-seq)	This study
pHM1-PSPPH_2872-HA in 1448A (Overexpressed protein for ChIP-seq)	This study
pHM1-PSPPH_3530-HA in 1448A (Overexpressed protein for ChIP-seq)	This study
pHM1-PSPPH_3182-HA in 1448A (Overexpressed protein for ChIP-seq)	This study
pHM1-PSPPH_0861-HA in 1448A (Overexpressed protein for ChIP-seq)	This study
pHM1-PSPPH_0101-HA in 1448A (Overexpressed protein for ChIP-seq)	This study
pHM1-PSPPH_0102-HA in 1448A (Overexpressed protein for ChIP-seq)	This study
pHM1-PSPPH_3203-HA in 1448A (Overexpressed protein for ChIP-seq)	This study
pHM1-PSPPH_3351-HA in 1448A (Overexpressed protein for ChIP-seq)	This study
pHM1-PSPPH_3923-HA in 1448A (Overexpressed protein for ChIP-seq)	This study
pHM1-PSPPH_3504-HA in 1448A (Overexpressed protein for ChIP-seq)	This study
pHM1-PSPPH_4920-HA in 1448A (Overexpressed protein for ChIP-seq)	This study
pHM1-PSPPH_5139-HA in 1448A (Overexpressed protein for ChIP-seq)	This study
pHM1-PSPPH_4320-HA in 1448A (Overexpressed protein for ChIP-seq)	This study
pHM1-PSPPH_1700-HA in 1448A (Overexpressed protein for ChIP-seq)	This study
pHM1-PSPPH_0863-HA in 1448A (Overexpressed protein for ChIP-seq)	This study
pHM1-PSPPH_0061-HA in 1448A (Overexpressed protein for ChIP-seq)	This study
pHM1-PSPPH_4646-HA in 1448A (Overexpressed protein for ChIP-seq)	This study
pHM1-RhpR-HA in DC3000 (Overexpressed protein for ChIP-seq)	This study
pHM1-HrpL-HA in DC3000 (Overexpressed protein for ChIP-seq)	This study
pHM1-OmpR-HA in DC3000 (Overexpressed protein for ChIP-seq)	This study
pHM1-PSPPH_2193-HA in DC3000 (Overexpressed protein for ChIP-seq)	This study
pHM1-PSPPH_0222-HA in DC3000 (Overexpressed protein for ChIP-seq)	This study
pHM1-PSPPH_4127-HA in DC3000 (Overexpressed protein for ChIP-seq)	This study
pHM1-PSPPH_3122-HA in DC3000 (Overexpressed protein for ChIP-seq)	This study
pHM1-RhpR-HA in B728a (Overexpressed protein for ChIP-seq)	This study
pHM1-HrpL-HA in B728a (Overexpressed protein for ChIP-seq)	This study
pHM1-OmpR-HA in B728a (Overexpressed protein for ChIP-seq)	This study
pHM1-PSPPH_2193-HA in B728a (Overexpressed protein for ChIP-seq)	This study
pHM1-PSPPH_0222-HA in B728a (Overexpressed protein for ChIP-seq)	This study
pHM1-PSPPH_4127-HA in B728a (Overexpressed protein for ChIP-seq)	This study
pHM1-PSPPH_3122-HA in B728a (Overexpressed protein for ChIP-seq)	This study
pHM1-RhpR-HA in Psa (Overexpressed protein for ChIP-seq)	This study
pHM1-HrpL-HA in Psa (Overexpressed protein for ChIP-seq)	This study
pHM1-OmpR-HA in Psa (Overexpressed protein for ChIP-seq)	This study
pHM1-PSPPH_2193-HA in Psa (Overexpressed protein for ChIP-seq)	This study
pHM1-PSPPH_0222-HA in Psa (Overexpressed protein for ChIP-seq)	This study
pHM1-PSPPH_4127-HA in Psa (Overexpressed protein for ChIP-seq)	This study
pHM1-PSPPH_3122-HA in Psa (Overexpressed protein for ChIP-seq)	This study
Mutants
ΔPSPPH_3268 (clean deletion of PSPPH_3268)	This study
ΔPSPPH_1951 (clean deletion of PSPPH_1951)	This study
ΔPSPPH_2193 (clean deletion of PSPPH_2193)	This study
ΔPSPPH_3268/pHM1-PSPPH_3268-HA (ΔPSPPH_2193 complementary strain)	This study
ΔPSPPH_1951/pHM1-PSPPH_1951-HA (ΔPSPPH_2193 complementary strain)	This study
ΔPSPPH_2193/pHM1-PSPPH_2193-HA (ΔPSPPH_2193 complementary strain)	This study
Primers	5’-3’
Overexpression strains
pHM1-PSPPH_3155-HA-F (HindIII )	ATGACCATGATTACGCCAAGCTT ATAAGAAAAACAAATATATG
pHM1-PSPPH_3155-HA-R (HindIII )	GACCTGCAGGCATGCAAGCTT TTA AGC GTA ATC TGG AAC ATC GTA TGG GTA TCGACTATTGCGAGCATCCTC
pHM1-PSPPH_3817-HA-F (HindIII )	ATGACCATGATTACGCCAAGCTT CTGTACAGGGATAATCCATG
pHM1-PSPPH_3817-HA-R (HindIII )	GACCTGCAGGCATGCAAGCTT TTA AGC GTA ATC TGG AAC ATC GTA TGG GTA CTGGCGGTACTCATCGCGCAT
pHM1-PSPPH_2301-HA-F (HindIII )	ATGACCATGATTACGCCAAGCTT TCACCCAAGAAATTCTTATG
pHM1-PSPPH_2301-HA-R (HindIII )	GACCTGCAGGCATGCAAGCTT TTA AGC GTA ATC TGG AAC ATC GTA TGG GTA GACAAAAGGTACTCTTTCCTG
pHM1-PSPPH_3464-HA-F (HindIII )	ATGACCATGATTACGCCAAGCTT TCATGGTTAGTTATCACATG
pHM1-PSPPH_3464-HA-R (HindIII )	GACCTGCAGGCATGCAAGCTT TTA AGC GTA ATC TGG AAC ATC GTA TGG GTA AGGTGCCGCGAGCAACTCCAC
pHM1-PSPPH_0141-HA-F (HindIII )	ATGACCATGATTACGCCAAGCTT GGCCCAGCGGAGTGAATATG
pHM1-PSPPH_0141-HA-R (HindIII )	GACCTGCAGGCATGCAAGCTT TTA AGC GTA ATC TGG AAC ATC GTA TGG GTA GCGCGGCATTTCTGCTACCA
pHM1-PSPPH_3460-HA-F (HindIII )	ATGACCATGATTACGCCAAGCTT TTTAGCGGAACTCTTCAATG
pHM1-PSPPH_3460-HA-R (HindIII )	GACCTGCAGGCATGCAAGCTT TTA AGC GTA ATC TGG AAC ATC GTA TGG GTA GATCACTGCTTCGTTCACCA
pHM1-PSPPH_1100-HA-F (HindIII )	ATGACCATGATTACGCCAAGCTT TACTCAGAGAAGTACCCATG
pHM1-PSPPH_1100-HA-R (HindIII )	GACCTGCAGGCATGCAAGCTT TTA AGC GTA ATC TGG AAC ATC GTA TGG GTA GAACGAGGACTTGAGTGCCT
pHM1-PSPPH_2439-HA-F (HindIII )	ATGACCATGATTACGCCAAGCTT AGACAGGCAGGGCGAGAATG
pHM1-PSPPH_2439-HA-R (HindIII )	GACCTGCAGGCATGCAAGCTT TTA AGC GTA ATC TGG AAC ATC GTA TGG GTA CGATTGCTCGGCTCCGTGAC
pHM1-PSPPH_2555-HA-F (HindIII )	ATGACCATGATTACGCCAAGCTT TTGAGAAAATACGAATCATG
pHM1-PSPPH_2555-HA-R (HindIII )	GACCTGCAGGCATGCAAGCTT TTA AGC GTA ATC TGG AAC ATC GTA TGG GTA GCGGTTTGCCGGTGAGGGAT
pHM1-PSPPH_0711-HA-F (HindIII )	ATGACCATGATTACGCCAAGCTT GCGCTAATATCCTCTGAGCG
pHM1-PSPPH_0711-HA-R (HindIII )	GACCTGCAGGCATGCAAGCTT TTA AGC GTA ATC TGG AAC ATC GTA TGG GTA CCTGCGCACAACGCCCATCG
pHM1-PSPPH_2309-HA-F (HindIII )	ATGACCATGATTACGCCAAGCTT GGCCCGAGATATTCCGCATG
pHM1-PSPPH_2309-HA-R (HindIII )	GACCTGCAGGCATGCAAGCTT TTA AGC GTA ATC TGG AAC ATC GTA TGG GTA TAAACTATCCGGATCCCCAA
pHM1-PSPPH_4620-HA-F (HindIII )	ATGACCATGATTACGCCAAGCTT TTGGTAGAGACTAAACAATG
pHM1-PSPPH_4620-HA-R (HindIII )	GACCTGCAGGCATGCAAGCTT TTA AGC GTA ATC TGG AAC ATC GTA TGG GTA TCGGGTAGCGGCCAGTGTTT
pHM1-PSPPH_2638-HA-F (HindIII )	ATGACCATGATTACGCCAAGCTT CCATCACACGCTCTCTCTAT
pHM1-PSPPH_2638-HA-R (HindIII )	GACCTGCAGGCATGCAAGCTT TTA AGC GTA ATC TGG AAC ATC GTA TGG GTA GGAAACCAGTCTGTCCCTGA
pHM1-PSPPH_2048-HA-F (HindIII )	ATGACCATGATTACGCCAAGCTT TGCTTTGAGGGATACATATG
pHM1-PSPPH_2048-HA-R (HindIII )	GACCTGCAGGCATGCAAGCTT TTA AGC GTA ATC TGG AAC ATC GTA TGG GTA GTGCACCGGCAGTTCGACGT
pHM1-PSPPH_1493-HA-F (HindIII )	ATGACCATGATTACGCCAAGCTT ACTAATTGGTCTTCCATATG
pHM1-PSPPH_1493-HA-R (HindIII )	GACCTGCAGGCATGCAAGCTT TTA AGC GTA ATC TGG AAC ATC GTA TGG GTA ATCCACCCGCAACGCCTCTG
pHM1-PSPPH_4998-HA-F (HindIII )	ATGACCATGATTACGCCAAGCTT CAAAAAGCAGGATTGTTATG
pHM1-PSPPH_4998-HA-R (HindIII )	GACCTGCAGGCATGCAAGCTT TTA AGC GTA ATC TGG AAC ATC GTA TGG GTA GGCGATCTCGCTTCTGATCG
pHM1-PSPPH_3798-HA-F (HindIII )	ATGACCATGATTACGCCAAGCTT TTATCGGTTATATAGATATG
pHM1-PSPPH_3798-HA-R (HindIII )	GACCTGCAGGCATGCAAGCTT TTA AGC GTA ATC TGG AAC ATC GTA TGG GTA ATACAGGCTTGGCAGCACGA
pHM1-PSPPH_2444-HA-F (HindIII )	ATGACCATGATTACGCCAAGCTT CGCCGATTGGAGTGCTTATG
pHM1-PSPPH_2444-HA-R (HindIII )	GACCTGCAGGCATGCAAGCTT TTA AGC GTA ATC TGG AAC ATC GTA TGG GTA ACGCCGCGCCGACAGCTGCT
pHM1-PSPPH_4638-HA-F (HindIII )	ATGACCATGATTACGCCAAGCTT GATAATACGAGGCATTGATG
pHM1-PSPPH_4638-HA-R (HindIII )	GACCTGCAGGCATGCAAGCTT TTA AGC GTA ATC TGG AAC ATC GTA TGG GTA AAACAACCCAACGGGTGACG
pHM1-PSPPH_0700-HA-F (HindIII )	ATGACCATGATTACGCCAAGCTT ACTGCTTCTGCTCACTTTTT
pHM1-PSPPH_0700-HA-R (HindIII )	GACCTGCAGGCATGCAAGCTT TTA AGC GTA ATC TGG AAC ATC GTA TGG GTA CCAGCATCCGTGTGACAAAC
pHM1-PSPPH_1435-HA-F (HindIII )	ATGACCATGATTACGCCAAGCTT TTAAGAGGAATTACAGCATG
pHM1-PSPPH_1435-HA-R (HindIII )	GACCTGCAGGCATGCAAGCTT TTA AGC GTA ATC TGG AAC ATC GTA TGG GTA GGCGTGTTGTGGAGCAGTGA
pHM1-PSPPH_2193-HA-F (HindIII )	ATGACCATGATTACGCCAAGCTT TGGAAGGAATGAACCCCATG
pHM1-PSPPH_2193-HA-R (HindIII )	GACCTGCAGGCATGCAAGCTT TTA AGC GTA ATC TGG AAC ATC GTA TGG GTA TTGCGCCGCAAACGCCTTGT
pHM1-PSPPH_5144-HA-F (HindIII )	ATGACCATGATTACGCCAAGCTT AAATGCGTAAGTCATTGATG
pHM1-PSPPH_5144-HA-R (HindIII )	GACCTGCAGGCATGCAAGCTT TTA AGC GTA ATC TGG AAC ATC GTA TGG GTA AGTTGCCCGCGGTCGACCGT
pHM1-PSPPH_3411-HA-F (HindIII )	ATGACCATGATTACGCCAAGCTT TGCCTTATGGTGATGCCATG
pHM1-PSPPH_3411-HA-R (HindIII )	GACCTGCAGGCATGCAAGCTT TTA AGC GTA ATC TGG AAC ATC GTA TGG GTA GATATCACTCACCAGTTTGG
pHM1-PSPPH_1951-HA-F (HindIII )	ATGACCATGATTACGCCAAGCTT CCAAATGGAATCCGACCATG
pHM1-PSPPH_1951-HA-R (HindIII )	GACCTGCAGGCATGCAAGCTT TTA AGC GTA ATC TGG AAC ATC GTA TGG GTA TGTCTGCGCATCGAGCAGTT
pHM1-PSPPH_1758-HA-F (HindIII )	ATGACCATGATTACGCCAAGCTT TTCGGGATTTATGAATCATG
pHM1-PSPPH_1758-HA-R (HindIII )	GACCTGCAGGCATGCAAGCTT TTA AGC GTA ATC TGG AAC ATC GTA TGG GTA AAGCCGAAAATACTTCTGCA
pHM1-PSPPH_3014-HA-F (HindIII )	ATGACCATGATTACGCCAAGCTT GATGCCAAGGAACAGCAATG
pHM1-PSPPH_3014-HA-R (HindIII )	GACCTGCAGGCATGCAAGCTT TTA AGC GTA ATC TGG AAC ATC GTA TGG GTA GCCTGCCAGGGCGGGCGCTT
pHM1-PSPPH_2580-HA-F (HindIII )	ATGACCATGATTACGCCAAGCTT CGATTTTATAAGGCATATAC
pHM1-PSPPH_2580-HA-R (HindIII )	GACCTGCAGGCATGCAAGCTT TTA AGC GTA ATC TGG AAC ATC GTA TGG GTA ACTTGCGTCGGTAAACAACT
pHM1-PSPPH_2631-HA-F (HindIII )	ATGACCATGATTACGCCAAGCTT GCACGAGGCGCCCATCAATG
pHM1-PSPPH_2631-HA-R (HindIII )	GACCTGCAGGCATGCAAGCTT TTA AGC GTA ATC TGG AAC ATC GTA TGG GTA TGCTTTCTCGAGGCCTTGTT
pHM1-PSPPH_0077-HA-F (HindIII )	ATGACCATGATTACGCCAAGCTT CCAGCAGGAAGCGCCATATG
pHM1-PSPPH_0077-HA-R (HindIII )	GACCTGCAGGCATGCAAGCTT TTA AGC GTA ATC TGG AAC ATC GTA TGG GTA ATGCAGTACTTCAACTAACG
pHM1-PSPPH_2476-HA-F (HindIII )	ATGACCATGATTACGCCAAGCTT AAAGGAACAATGCAGCGATG
pHM1-PSPPH_2476-HA-R (HindIII )	GACCTGCAGGCATGCAAGCTT TTA AGC GTA ATC TGG AAC ATC GTA TGG GTA GGCGGATCTGGACGCCAGCA
pHM1-PSPPH_2236-HA-F (HindIII )	ATGACCATGATTACGCCAAGCTT GAAAGCGAGGTGGCCGGATG
pHM1-PSPPH_2236-HA-R (HindIII )	GACCTGCAGGCATGCAAGCTT TTA AGC GTA ATC TGG AAC ATC GTA TGG GTA GTGGTCTTGAATGCGACTGT
pHM1-PSPPH_2967-HA-F (HindIII )	ATGACCATGATTACGCCAAGCTT ATATTGGCAACTATTGATTG
pHM1-PSPPH_2967-HA-R (HindIII )	GACCTGCAGGCATGCAAGCTT TTA AGC GTA ATC TGG AAC ATC GTA TGG GTA AGGCTCTGCGCCGCTCCTCT
pHM1-PSPPH_1579-HA-F (HindIII )	ATGACCATGATTACGCCAAGCTT TTAACTTTGAGTTACCAATG
pHM1-PSPPH_1579-HA-R (HindIII )	GACCTGCAGGCATGCAAGCTT TTA AGC GTA ATC TGG AAC ATC GTA TGG GTA ATGCGGGTCTTGCAGCGGGA
pHM1-PSPPH_2454-HA-F (HindIII )	ATGACCATGATTACGCCAAGCTT CTCTGGAGTGCAGCACCATG
pHM1-PSPPH_2454-HA-R (HindIII )	GACCTGCAGGCATGCAAGCTT TTA AGC GTA ATC TGG AAC ATC GTA TGG GTA CTCTGTACGGCGATTGCCGC
pHM1-PSPPH_2553-HA-F (HindIII )	ATGACCATGATTACGCCAAGCTT CATGATTGGAGAATGAAATG
pHM1-PSPPH_2553-HA-R (HindIII )	GACCTGCAGGCATGCAAGCTT TTA AGC GTA ATC TGG AAC ATC GTA TGG GTA TCCGGCTTGCGGCGGTCTGG
pHM1-PSPPH_5132-HA-F (HindIII )	ATGACCATGATTACGCCAAGCTT TTGTCCGGGAGGACCTGATG
pHM1-PSPPH_5132-HA-R (HindIII )	GACCTGCAGGCATGCAAGCTT TTA AGC GTA ATC TGG AAC ATC GTA TGG GTA TGCTTCGCCCGGCGACGCTG
pHM1-PSPPH_0411-HA-F (HindIII )	ATGACCATGATTACGCCAAGCTT GACTTAATGGAGGCCGCATG
pHM1-PSPPH_0411-HA-R (HindIII )	GACCTGCAGGCATGCAAGCTT TTA AGC GTA ATC TGG AAC ATC GTA TGG GTA TCGTGCGACATTGCGCGTTA
pHM1-PSPPH_2300-HA-F (HindIII )	ATGACCATGATTACGCCAAGCTT AAAAATACAATTATTCTATG
pHM1-PSPPH_2300-HA-R (HindIII )	GACCTGCAGGCATGCAAGCTT TTA AGC GTA ATC TGG AAC ATC GTA TGG GTA ACGAGTCAGAGCGTGTTCGT
pHM1-PSPPH_3468-HA-F (HindIII )	ATGACCATGATTACGCCAAGCTT TGCCTTTAGCGCAACACAGA
pHM1-PSPPH_3468-HA-R (HindIII )	GACCTGCAGGCATGCAAGCTT TTA AGC GTA ATC TGG AAC ATC GTA TGG GTA ATTGCGAAACGCCGTCATGT
pHM1-PSPPH_3643-HA-F (HindIII )	ATGACCATGATTACGCCAAGCTT TCTGGGAGATTGATGGTATG
pHM1-PSPPH_3643-HA-R (HindIII )	GACCTGCAGGCATGCAAGCTT TTA AGC GTA ATC TGG AAC ATC GTA TGG GTA AGGTTTGAAGCCGTCGATGA
pHM1-PSPPH_0031-HA-F (HindIII )	ATGACCATGATTACGCCAAGCTT TAGGATAAGCACCGCTTATG
pHM1-PSPPH_0031-HA-R (HindIII )	GACCTGCAGGCATGCAAGCTT TTA AGC GTA ATC TGG AAC ATC GTA TGG GTA CACCGCAATCGACGGCAACG
pHM1-PSPPH_2423-HA-F (HindIII )	ATGACCATGATTACGCCAAGCTT TCCTGTATTCCCGAGCCTTC
pHM1-PSPPH_2423-HA-R (HindIII )	GACCTGCAGGCATGCAAGCTT TTA AGC GTA ATC TGG AAC ATC GTA TGG GTA CGCTGCCGCTGACCCCATTT
pHM1-PSPPH_2204-HA-F (HindIII )	ATGACCATGATTACGCCAAGCTT ATCGGGGTACATTGAATCAA
pHM1-PSPPH_2204-HA-R (HindIII )	GACCTGCAGGCATGCAAGCTT TTA AGC GTA ATC TGG AAC ATC GTA TGG GTA GGGATGAGCCTTGATGTCCC
pHM1-PSPPH_0755-HA-F (HindIII )	ATGACCATGATTACGCCAAGCTT GTTTGAAGACCCACTCATAG
pHM1-PSPPH_0755-HA-R (HindIII )	GACCTGCAGGCATGCAAGCTT TTA AGC GTA ATC TGG AAC ATC GTA TGG GTA GGGTGAGAGCGTCACCTTCA
pHM1-PSPPH_1049-HA-F (HindIII )	ATGACCATGATTACGCCAAGCTT GAATCAGAGCACTTGGTATG
pHM1-PSPPH_1049-HA-R (HindIII )	GACCTGCAGGCATGCAAGCTT TTA AGC GTA ATC TGG AAC ATC GTA TGG GTA GGCAGTACGCGGCAGGATGC
pHM1-PSPPH_2106-HA-F (HindIII )	ATGACCATGATTACGCCAAGCTT TCATACTTCGCGCATTACCC
pHM1-PSPPH_2106-HA-R (HindIII )	GACCTGCAGGCATGCAAGCTT TTA AGC GTA ATC TGG AAC ATC GTA TGG GTA GCGCTTGAGATAACGCAGCA
pHM1-PSPPH_4622-HA-F (HindIII )	ATGACCATGATTACGCCAAGCTT CCTGTCCGGAATTGCCCATG
pHM1-PSPPH_4622-HA-R (HindIII )	GACCTGCAGGCATGCAAGCTT TTA AGC GTA ATC TGG AAC ATC GTA TGG GTA CAAGGCTGGCGGCGTGAGCC
pHM1-PSPPH_2407-HA-F (HindIII )	ATGACCATGATTACGCCAAGCTT CGGTCTAATATTCCTGCATG
pHM1-PSPPH_2407-HA-R (HindIII )	GACCTGCAGGCATGCAAGCTT TTA AGC GTA ATC TGG AAC ATC GTA TGG GTA TTGCGGCAAACCACGAAGGT
pHM1-PSPPH_1730-HA-F (HindIII )	ATGACCATGATTACGCCAAGCTT TCCGGCTCACACGTTAAATG
pHM1-PSPPH_1730-HA-R (HindIII )	GACCTGCAGGCATGCAAGCTT TTA AGC GTA ATC TGG AAC ATC GTA TGG GTA GCGCCCTGTCAGATCCTGCG
pHM1-PSPPH_1728-HA-F (HindIII )	ATGACCATGATTACGCCAAGCTT AAGGGAATAACCGGGTC AAGGGAATAACCGGGTCATG
pHM1-PSPPH_1728-HA-R (HindIII )	GACCTGCAGGCATGCAAGCTT TTA AGC GTA ATC TGG AAC ATC GTA TGG GTA GCGGTCCGGCTCGCAACCCT
pHM1-PSPPH_3487-HA-F (HindIII )	ATGACCATGATTACGCCAAGCTT AAGCACAAGGCACCACGATG
pHM1-PSPPH_3487-HA-R (HindIII )	GACCTGCAGGCATGCAAGCTT TTA AGC GTA ATC TGG AAC ATC GTA TGG GTA AGCCGGCAGCGGCCCGCAGG
pHM1-PSPPH_2305-HA-F (HindIII )	ATGACCATGATTACGCCAAGCTT TCTGGAGGAGACTCGACATG
pHM1-PSPPH_2305-HA-R (HindIII )	GACCTGCAGGCATGCAAGCTT TTA AGC GTA ATC TGG AAC ATC GTA TGG GTA TTGGTCGTCGGCAACACTACG
pHM1-PSPPH_2214-HA-F (HindIII )	ATGACCATGATTACGCCAAGCTT GTGTTAAGGTCCGCCGTATG
pHM1-PSPPH_2214-HA-R (HindIII )	GACCTGCAGGCATGCAAGCTT TTA AGC GTA ATC TGG AAC ATC GTA TGG GTA GCTCAGGCAGCGCTCGACCCA
pHM1-PSPPH_4495-HA-F (HindIII )	ATGACCATGATTACGCCAAGCTT CAAGAATCGTTTGAGCCATG
pHM1-PSPPH_4495-HA-R (HindIII )	GACCTGCAGGCATGCAAGCTT TTA AGC GTA ATC TGG AAC ATC GTA TGG GTA ATCGTGACTGCCGAGCCCACG
pHM1-PSPPH_3202-HA-F (HindIII )	ATGACCATGATTACGCCAAGCTT TTGTTAGGCAGAGAGCCATG
pHM1-PSPPH_3202-HA-R (HindIII )	GACCTGCAGGCATGCAAGCTT TTA AGC GTA ATC TGG AAC ATC GTA TGG GTA GGCCTTGGCTACCGCAGGCGT
pHM1-PSPPH_4788-HA-F (HindIII )	ATGACCATGATTACGCCAAGCTT AGAGTGGCCTTGTCCGCATG
pHM1-PSPPH_4788-HA-R (HindIII )	GACCTGCAGGCATGCAAGCTT TTA AGC GTA ATC TGG AAC ATC GTA TGG GTA CATCAGAACCTCAGGCAACGT
pHM1-PSPPH_0376-HA-F (HindIII )	ATGACCATGATTACGCCAAGCTT TTGAACAAGAAGACTGGATG
pHM1-PSPPH_0376-HA-R (HindIII )	GACCTGCAGGCATGCAAGCTT TTA AGC GTA ATC TGG AAC ATC GTA TGG GTA CCTACCCAGATACTCCATCGC
pHM1-PSPPH_0735-HA-F (HindIII )	ATGACCATGATTACGCCAAGCTT CATTCCCACGCTGGAGCATG
pHM1-PSPPH_0735-HA-R (HindIII )	GACCTGCAGGCATGCAAGCTT TTA AGC GTA ATC TGG AAC ATC GTA TGG GTA AGGCGACAGACTGCGCAGCAC
pHM1-PSPPH_3268-HA-F (HindIII )	ATGACCATGATTACGCCAAGCTT AGGGATTGAGGATATAAATG
pHM1-PSPPH_3268-HA-R (HindIII )	GACCTGCAGGCATGCAAGCTT TTA AGC GTA ATC TGG AAC ATC GTA TGG GTA GCGCTTTTCCATGCCCAGCAT
pHM1-PSPPH_4899-HA-F (HindIII )	ATGACCATGATTACGCCAAGCTT AACCACGAGCCACGCCCATG
pHM1-PSPPH_4899-HA-R (HindIII )	GACCTGCAGGCATGCAAGCTT TTA AGC GTA ATC TGG AAC ATC GTA TGG GTA AATAACTCGCTTCACCAAAAA
pHM1-PSPPH_3872-HA-F (HindIII )	ATGACCATGATTACGCCAAGCTT TCAAAAAGGAAGCTGTCATG
pHM1-PSPPH_3872-HA-R (HindIII )	GACCTGCAGGCATGCAAGCTT TTA AGC GTA ATC TGG AAC ATC GTA TGG GTA CCCTCGAACCGGCTGCGGCGT
pHM1-PSPPH_3983-HA-F (HindIII )	ATGACCATGATTACGCCAAGCTT TGCTACAGGTAAACAAAATG
pHM1-PSPPH_3983-HA-R (HindIII )	GACCTGCAGGCATGCAAGCTT TTA AGC GTA ATC TGG AAC ATC GTA TGG GTA TCCCAACTCTACTCCGACCCC
pHM1-PSPPH_4012-HA-F (HindIII )	ATGACCATGATTACGCCAAGCTT TTTGAGGTTTTATTGCCATG
pHM1-PSPPH_4012-HA-R (HindIII )	GACCTGCAGGCATGCAAGCTT TTA AGC GTA ATC TGG AAC ATC GTA TGG GTA GGAAGCCTTGCTGATTCTTAG
pHM1-PSPPH_4768-HA-F (HindIII )	ATGACCATGATTACGCCAAGCTT CCGGGAGAATCGCGCCAATG
pHM1-PSPPH_4768-HA-R (HindIII )	GACCTGCAGGCATGCAAGCTT TTA AGC GTA ATC TGG AAC ATC GTA TGG GTA GCTCGCCGATTTCGCCAATTG
pHM1-PSPPH_0218-HA-F (HindIII )	ATGACCATGATTACGCCAAGCTT CATCCTGAGAGTACGTCATG
pHM1-PSPPH_0218-HA-R (HindIII )	GACCTGCAGGCATGCAAGCTT TTA AGC GTA ATC TGG AAC ATC GTA TGG GTA GTCAGTTTGCGCATTCAGTAG
pHM1-PSPPH_1969-HA-F (HindIII )	ATGACCATGATTACGCCAAGCTT CTTTTCGAGGCTGTGTCATG
pHM1-PSPPH_1969-HA-R (HindIII )	GACCTGCAGGCATGCAAGCTT TTA AGC GTA ATC TGG AAC ATC GTA TGG GTA GTACACATGTACCGCTTCCTG
pHM1-PSPPH_2983-HA-F (HindIII )	ATGACCATGATTACGCCAAGCTT TTGCCCCGATGCCTTCTATG
pHM1-PSPPH_2983-HA-R (HindIII )	GACCTGCAGGCATGCAAGCTT TTA AGC GTA ATC TGG AAC ATC GTA TGG GTA GAACGACGCGATGATTCGTCC
pHM1-PSPPH_5138-HA-F (HindIII )	ATGACCATGATTACGCCAAGCTT TTTCATGGGACCAATTCATG
pHM1-PSPPH_5138-HA-R (HindIII )	GACCTGCAGGCATGCAAGCTT TTA AGC GTA ATC TGG AAC ATC GTA TGG GTA CTCGGACCAGGCCTTGCGCAG
pHM1-PSPPH_3936-HA-F (HindIII )	ATGACCATGATTACGCCAAGCTT TCAACCGCCAGAAGTGTATG
pHM1-PSPPH_3936-HA-R (HindIII )	GACCTGCAGGCATGCAAGCTT TTA AGC GTA ATC TGG AAC ATC GTA TGG GTA ACTCAACCGCGTCAGGTACCC
pHM1-PSPPH_0349-HA-F (HindIII )	ATGACCATGATTACGCCAAGCTT AAAACAAGGACTCACACATG
pHM1-PSPPH_0349-HA-R (HindIII )	GACCTGCAGGCATGCAAGCTT TTA AGC GTA ATC TGG AAC ATC GTA TGG GTA TTTGGTAAAGCGTCCTTCCAG
pHM1-PSPPH_0286-HA-F (HindIII )	ATGACCATGATTACGCCAAGCTT ACTGACTGGCCTGAACAATG
pHM1-PSPPH_0286-HA-R (HindIII )	GACCTGCAGGCATGCAAGCTT TTA AGC GTA ATC TGG AAC ATC GTA TGG GTA GCTGGAAGGCGAAACGAACAC
pHM1-PSPPH_0486-HA-F (HindIII )	ATGACCATGATTACGCCAAGCTT CCTTATCCGGACCCTTTATG
pHM1-PSPPH_0486-HA-R (HindIII )	GACCTGCAGGCATGCAAGCTT TTA AGC GTA ATC TGG AAC ATC GTA TGG GTA GCGGCCCCGGGTTCGCTCGTA
pHM1-PSPPH_1776-HA-F (HindIII )	ATGACCATGATTACGCCAAGCTT TTTTTTGAAGGATAGTCATG
pHM1-PSPPH_1776-HA-R (HindIII )	GACCTGCAGGCATGCAAGCTT TTA AGC GTA ATC TGG AAC ATC GTA TGG GTA GTCCGCTGCCAGGGCGGCCAG
pHM1-PSPPH_3005-HA-F (HindIII )	ATGACCATGATTACGCCAAGCTT CCCACACAAAACACGCCATG
pHM1-PSPPH_3005-HA-R (HindIII )	GACCTGCAGGCATGCAAGCTT TTA AGC GTA ATC TGG AAC ATC GTA TGG GTA ATCCTTTGCGCGCAGGCGCAG
pHM1-PSPPH_2937-HA-F (HindIII )	ATGACCATGATTACGCCAAGCTT GAACACTTTTTTTAATCATG
pHM1-PSPPH_2937-HA-R (HindIII )	GACCTGCAGGCATGCAAGCTT TTA AGC GTA ATC TGG AAC ATC GTA TGG GTA GTCAGTCGTTGGGGTGACGGC
pHM1-PSPPH_1595-HA-F (HindIII )	ATGACCATGATTACGCCAAGCTT TCCAGACGGATACCGGAATG
pHM1-PSPPH_1595-HA-R (HindIII )	GACCTGCAGGCATGCAAGCTT TTA AGC GTA ATC TGG AAC ATC GTA TGG GTA CAACTTGCCACGCACATTGGC
pHM1-PSPPH_4253-HA-F (HindIII )	ATGACCATGATTACGCCAAGCTT CCAGAGATCGATGTTGGATG
pHM1-PSPPH_4253-HA-R (HindIII )	GACCTGCAGGCATGCAAGCTT TTA AGC GTA ATC TGG AAC ATC GTA TGG GTA GACCCGCTGCGACTCGGCTTC
pHM1-PSPPH_2357-HA-F (HindIII )	ATGACCATGATTACGCCAAGCTT ACCTAAGCAGTACCCGGATG
pHM1-PSPPH_2357-HA-R (HindIII )	GACCTGCAGGCATGCAAGCTT TTA AGC GTA ATC TGG AAC ATC GTA TGG GTA GGCACCTGGACATTGCACTGC
pHM1-PSPPH_4744-HA-F (HindIII )	ATGACCATGATTACGCCAAGCTT TGTGAGGAGATAGTGTGATG
pHM1-PSPPH_4744-HA-R (HindIII )	GACCTGCAGGCATGCAAGCTT TTA AGC GTA ATC TGG AAC ATC GTA TGG GTA AAGCCTCACACTCGCAAACGT
pHM1-PSPPH_4127-HA-F (HindIII )	ATGACCATGATTACGCCAAGCTT ATATAAGAATAACGATTATG
pHM1-PSPPH_4127-HA-R (HindIII )	GACCTGCAGGCATGCAAGCTT TTA AGC GTA ATC TGG AAC ATC GTA TGG GTA CAGCTTTTCCTTCTGGCTCTC
pHM1-PSPPH_2421-HA-F (HindIII )	ATGACCATGATTACGCCAAGCTT TCCGGTAACATCGCGCCATG
pHM1-PSPPH_2421-HA-R (HindIII )	GACCTGCAGGCATGCAAGCTT TTA AGC GTA ATC TGG AAC ATC GTA TGG GTA CGCCCGGGCAAACTGCTTGCG
pHM1-PSPPH_4692-HA-F (HindIII )	ATGACCATGATTACGCCAAGCTT ATCGATTCAGGTGTTTTATG
pHM1-PSPPH_4692-HA-R (HindIII )	GACCTGCAGGCATGCAAGCTT TTA AGC GTA ATC TGG AAC ATC GTA TGG GTA GTCTGGAAGGTTTGAGCAGCG
pHM1-PSPPH_2862-HA-F (HindIII )	ATGACCATGATTACGCCAAGCTT GCCGACGGGATATCAGCATG
pHM1-PSPPH_2862-HA-R (HindIII )	GACCTGCAGGCATGCAAGCTT TTA AGC GTA ATC TGG AAC ATC GTA TGG GTA CAACCGATACTGCCCCGGTGT
pHM1-PSPPH_3431-HA-F (HindIII )	ATGACCATGATTACGCCAAGCTT GGACGGGAGAAGAACACATG
pHM1-PSPPH_3431-HA-R (HindIII )	GACCTGCAGGCATGCAAGCTT TTA AGC GTA ATC TGG AAC ATC GTA TGG GTA TTTCTGCTGACGAAACGCTTT
pHM1-PSPPH_2893-HA-F (HindIII )	ATGACCATGATTACGCCAAGCTT CAAACGAGTGCATCCCGATG
pHM1-PSPPH_2893-HA-R (HindIII )	GACCTGCAGGCATGCAAGCTT TTA AGC GTA ATC TGG AAC ATC GTA TGG GTA TGATTTCTGACCTGCAGGTGC
pHM1-PSPPH_1097-HA-F (HindIII )	ATGACCATGATTACGCCAAGCTT ATCCTAGAGGAATCATCATG
pHM1-PSPPH_1097-HA-R (HindIII )	GACCTGCAGGCATGCAAGCTT TTA AGC GTA ATC TGG AAC ATC GTA TGG GTA TTGGCCTAACGCCAGCCGGTA
pHM1-PSPPH_3122-HA-F (HindIII )	ATGACCATGATTACGCCAAGCTT AGATCCTGATAAATTGAATG
pHM1-PSPPH_3122-HA-R (HindIII )	GACCTGCAGGCATGCAAGCTT TTA AGC GTA ATC TGG AAC ATC GTA TGG GTA CCCGTCGACGCTTTTCGCGGC
pHM1-PSPPH_3486-HA-F (HindIII )	ATGACCATGATTACGCCAAGCTT CGGCAAGGGGTGCACTAATG
pHM1-PSPPH_3486-HA-R (HindIII )	GACCTGCAGGCATGCAAGCTT TTA AGC GTA ATC TGG AAC ATC GTA TGG GTA CCCGGACTGTTTTTGCGCTTT
pHM1-PSPPH_1962-HA-F (HindIII )	ATGACCATGATTACGCCAAGCTT TCTGTCAGGCTGCTCCCATG
pHM1-PSPPH_1962-HA-R (HindIII )	GACCTGCAGGCATGCAAGCTT TTA AGC GTA ATC TGG AAC ATC GTA TGG GTA AACCCTACAGCCCTCTTCTCC
pHM1-PSPPH_2994-HA-F (HindIII )	ATGACCATGATTACGCCAAGCTT CTGCCTGAGCGACTGCCATG
pHM1-PSPPH_2994-HA-R (HindIII )	GACCTGCAGGCATGCAAGCTT TTA AGC GTA ATC TGG AAC ATC GTA TGG GTA GTCGAAATTGAACAGGCGCTG
pHM1-PSPPH_1670-HA-F (HindIII )	ATGACCATGATTACGCCAAGCTT AACCTCTGGCTTTGACGATG
pHM1-PSPPH_1670-HA-R (HindIII )	GACCTGCAGGCATGCAAGCTT TTA AGC GTA ATC TGG AAC ATC GTA TGG GTA TGCGCTTTGGCGCTGGCTGCG
pHM1-PSPPH_2984-HA-F (HindIII )	ATGACCATGATTACGCCAAGCTT GATTTACCCGTCTAGTCATG
pHM1-PSPPH_2984-HA-R (HindIII )	GACCTGCAGGCATGCAAGCTT TTA AGC GTA ATC TGG AAC ATC GTA TGG GTA TCCGCTCGCATCGGAGGACTG
pHM1-PSPPH_3522-HA-F (HindIII )	ATGACCATGATTACGCCAAGCTT CGCGCGACATGACCTGGATG
pHM1-PSPPH_3522-HA-R (HindIII )	GACCTGCAGGCATGCAAGCTT TTA AGC GTA ATC TGG AAC ATC GTA TGG GTA ACCGCGTTCGGCAGGCACCAG
pHM1-PSPPH_2774-HA-F (HindIII )	ATGACCATGATTACGCCAAGCTT AAAAGGTCCGGATCAACATG
pHM1-PSPPH_2774-HA-R (HindIII )	GACCTGCAGGCATGCAAGCTT TTA AGC GTA ATC TGG AAC ATC GTA TGG GTA GGAGGTTGACAGGCCCTGGA
pHM1-PSPPH_0082-HA-F (HindIII )	ATGACCATGATTACGCCAAGCTT AATCCACAGGAGCAAGCATG
pHM1-PSPPH_0082-HA-R (HindIII )	GACCTGCAGGCATGCAAGCTT TTA AGC GTA ATC TGG AAC ATC GTA TGG GTA GCGCGGAATGCCGAGTGCAC
pHM1-PSPPH_2337-HA-F (HindIII )	ATGACCATGATTACGCCAAGCTT TCACCGCATTGGGGGCTATG
pHM1-PSPPH_2337-HA-R (HindIII )	GACCTGCAGGCATGCAAGCTT TTA AGC GTA ATC TGG AAC ATC GTA TGG GTA GAGCCCTCGAAAATCGGCGG
pHM1-PSPPH_1169-HA-F (HindIII )	ATGACCATGATTACGCCAAGCTT CGAACCGTCAACGCCTCATG
pHM1-PSPPH_1169-HA-R (HindIII )	GACCTGCAGGCATGCAAGCTT TTA AGC GTA ATC TGG AAC ATC GTA TGG GTA GCGCTTGCCCGGTATTCCAT
pHM1-PSPPH_2229-HA-F (HindIII )	ATGACCATGATTACGCCAAGCTT GGCACCAAGGAAACTTCATG
pHM1-PSPPH_2229-HA-R (HindIII )	GACCTGCAGGCATGCAAGCTT TTA AGC GTA ATC TGG AAC ATC GTA TGG GTA GCGAATCTGATGCTTGTGTA
pHM1-PSPPH_4255-HA-F (HindIII )	ATGACCATGATTACGCCAAGCTT ACGTGAGGAGAAGAAGCATG
pHM1-PSPPH_4255-HA-R (HindIII )	GACCTGCAGGCATGCAAGCTT TTA AGC GTA ATC TGG AAC ATC GTA TGG GTA ACGCCGCACAGGGCGCTTCT
pHM1-PSPPH_3168-HA-F (HindIII )	ATGACCATGATTACGCCAAGCTT CCCCCGCAGGCCAAGTGATG
pHM1-PSPPH_3168-HA-R (HindIII )	GACCTGCAGGCATGCAAGCTT TTA AGC GTA ATC TGG AAC ATC GTA TGG GTA CACCGACAAATGCAGCATCC
pHM1-PSPPH_3040-HA-F (HindIII )	ATGACCATGATTACGCCAAGCTT TTATTCAGGCAGGGACCATG
pHM1-PSPPH_3040-HA-R (HindIII )	GACCTGCAGGCATGCAAGCTT TTA AGC GTA ATC TGG AAC ATC GTA TGG GTA GACGGGTTCGGCAATAACAT
pHM1-PSPPH_3453-HA-F (HindIII )	ATGACCATGATTACGCCAAGCTT TCATTGGTCACAACCCTATG
pHM1-PSPPH_3453-HA-R (HindIII )	GACCTGCAGGCATGCAAGCTT TTA AGC GTA ATC TGG AAC ATC GTA TGG GTA TGCCTTGAGCTCCAGCAGGT
pHM1-PSPPH_2995-HA-F (HindIII )	ATGACCATGATTACGCCAAGCTT AACAAGAAGGCGCTGCAATG
pHM1-PSPPH_2995-HA-R (HindIII )	GACCTGCAGGCATGCAAGCTT TTA AGC GTA ATC TGG AAC ATC GTA TGG GTA GCGCTGGACACACAACTTGT
pHM1-PSPPH_2917-HA-F (HindIII )	ATGACCATGATTACGCCAAGCTT CCGAACCGCATCCGAAAATG
pHM1-PSPPH_2917-HA-R (HindIII )	GACCTGCAGGCATGCAAGCTT TTA AGC GTA ATC TGG AAC ATC GTA TGG GTA ATCGCCCTGCGCACCATAGT
pHM1-PSPPH_1393-HA-F (HindIII )	ATGACCATGATTACGCCAAGCTT TTGCGCACCGGTTCCTGATG
pHM1-PSPPH_1393-HA-R (HindIII )	GACCTGCAGGCATGCAAGCTT TTA AGC GTA ATC TGG AAC ATC GTA TGG GTA TAGCCTGGCGGTCATTCTCA
pHM1-PSPPH_0653-HA-F (HindIII )	ATGACCATGATTACGCCAAGCTT CCTGTATGATTCGACGCATG
pHM1-PSPPH_0653-HA-R (HindIII )	GACCTGCAGGCATGCAAGCTT TTA AGC GTA ATC TGG AAC ATC GTA TGG GTA GAGACGCATCGTCATCTGCC
pHM1-PSPPH_2151-HA-F (HindIII )	ATGACCATGATTACGCCAAGCTT TGGTATACATTCGCGCGATG
pHM1-PSPPH_2151-HA-R (HindIII )	GACCTGCAGGCATGCAAGCTT TTA AGC GTA ATC TGG AAC ATC GTA TGG GTA AACTAGGTTAGCATTCCAGA
pHM1-PSPPH_2478-HA-F (HindIII )	ATGACCATGATTACGCCAAGCTT CTTTGCGGCCTTGGGCGATG
pHM1-PSPPH_2478-HA-R (HindIII )	GACCTGCAGGCATGCAAGCTT TTA AGC GTA ATC TGG AAC ATC GTA TGG GTA AAAATTCGCCGGTGTGTTGG
pHM1-PSPPH_0226-HA-F (HindIII )	ATGACCATGATTACGCCAAGCTT CCTGGGGGAATATCGCAATG
pHM1-PSPPH_0226-HA-R (HindIII )	GACCTGCAGGCATGCAAGCTT TTA AGC GTA ATC TGG AAC ATC GTA TGG GTA GAAATTGGCTGGCGTTGCCG
pHM1-PSPPH_4324-HA-F (HindIII )	ATGACCATGATTACGCCAAGCTT GTGGAATTGAGACGGTCATG
pHM1-PSPPH_4324-HA-R (HindIII )	GACCTGCAGGCATGCAAGCTT TTA AGC GTA ATC TGG AAC ATC GTA TGG GTA GGCGGGTTGCAGCTCTGAAA
pHM1-PSPPH_2792-HA-F (HindIII )	ATGACCATGATTACGCCAAGCTT ACATGTCAGGCATACCAATG
pHM1-PSPPH_2792-HA-R (HindIII )	GACCTGCAGGCATGCAAGCTT TTA AGC GTA ATC TGG AAC ATC GTA TGG GTA CGCCACATCGTTTTCCTGCC
pHM1-PSPPH_4694-HA-F (HindIII )	ATGACCATGATTACGCCAAGCTT TGTTATGTATACGGAACATG
pHM1-PSPPH_4694-HA-R (HindIII )	GACCTGCAGGCATGCAAGCTT TTA AGC GTA ATC TGG AAC ATC GTA TGG GTA GTCGAATACTCCCTCAATTT
pHM1-PSPPH_4673-HA-F (HindIII )	ATGACCATGATTACGCCAAGCTT CCGTAGACTTCGCCCCTATG
pHM1-PSPPH_4673-HA-R (HindIII )	GACCTGCAGGCATGCAAGCTT TTA AGC GTA ATC TGG AAC ATC GTA TGG GTA CAACAGCAGCATCGCATTGC
pHM1-PSPPH_2194-HA-F (HindIII )	ATGACCATGATTACGCCAAGCTT AACGCTTGTTAACCCTGATG
pHM1-PSPPH_2194-HA-R (HindIII )	GACCTGCAGGCATGCAAGCTT TTA AGC GTA ATC TGG AAC ATC GTA TGG GTA CTTCAACTTCGAGGTCATGT
pHM1-PSPPH_4238-HA-F (HindIII )	ATGACCATGATTACGCCAAGCTT ACAAAGGAGGTCAAGCCATG
pHM1-PSPPH_4238-HA-R (HindIII )	GACCTGCAGGCATGCAAGCTT TTA AGC GTA ATC TGG AAC ATC GTA TGG GTA TTGGTCGAGTAAACGGTAGT
pHM1-PSPPH_1818-HA-F (HindIII )	ATGACCATGATTACGCCAAGCTT ATAAGGAGCGGCAGCGGATG
pHM1-PSPPH_1818-HA-R (HindIII )	GACCTGCAGGCATGCAAGCTT TTA AGC GTA ATC TGG AAC ATC GTA TGG GTA CCTGATCAAACCCCGGCAAA
pHM1-PSPPH_2149-HA-F (HindIII )	ATGACCATGATTACGCCAAGCTT ACCACCGAGTAGACGTAATG
pHM1-PSPPH_2149-HA-R (HindIII )	GACCTGCAGGCATGCAAGCTT TTA AGC GTA ATC TGG AAC ATC GTA TGG GTA GCAAATCGCCGCCACTGGCC
pHM1-PSPPH_1762-HA-F (HindIII )	ATGACCATGATTACGCCAAGCTT ATGCAAACTTTTATTTTATG
pHM1-PSPPH_1762-HA-R (HindIII )	GACCTGCAGGCATGCAAGCTT TTA AGC GTA ATC TGG AAC ATC GTA TGG GTA AATGGGTAATTGCGTGGTCG
pHM1-PSPPH_0239-HA-F (HindIII )	ATGACCATGATTACGCCAAGCTT AATGCGGAAAATTAATTATG
pHM1-PSPPH_0239-HA-R (HindIII )	GACCTGCAGGCATGCAAGCTT TTA AGC GTA ATC TGG AAC ATC GTA TGG GTA GCCACCCTGGCGCAGCAGCG
pHM1-PSPPH_5042-HA-F (HindIII )	ATGACCATGATTACGCCAAGCTT AATACAAGAGGTAGGTAATG
pHM1-PSPPH_5042-HA-R (HindIII )	GACCTGCAGGCATGCAAGCTT TTA AGC GTA ATC TGG AAC ATC GTA TGG GTA ATGGCGCAACAGTTTGCGCA
pHM1-PSPPH_4377-HA-F (HindIII )	ATGACCATGATTACGCCAAGCTT TGATAAAGGGGTGCATCATG
pHM1-PSPPH_4377-HA-R (HindIII )	GACCTGCAGGCATGCAAGCTT TTA AGC GTA ATC TGG AAC ATC GTA TGG GTA GTTGCGCAAATGGGTCAGCG
pHM1-PSPPH_4356-HA-F (HindIII )	ATGACCATGATTACGCCAAGCTT ACAGCACGAGGCACGTCATG
pHM1-PSPPH_4356-HA-R (HindIII )	GACCTGCAGGCATGCAAGCTT TTA AGC GTA ATC TGG AAC ATC GTA TGG GTA GTATTCCTGATTGCCGTTGC
pHM1-PSPPH_4700-HA-F (HindIII )	ATGACCATGATTACGCCAAGCTT GTTTTAAGGAAATACCCATG
pHM1-PSPPH_4700-HA-R (HindIII )	GACCTGCAGGCATGCAAGCTT TTA AGC GTA ATC TGG AAC ATC GTA TGG GTA TACCGGCTGGCCGCGGTCGA
pHM1-PSPPH_5054-HA-F (HindIII )	ATGACCATGATTACGCCAAGCTT AACGCAGGAAACCGCTAATG
pHM1-PSPPH_5054-HA-R (HindIII )	GACCTGCAGGCATGCAAGCTT TTA AGC GTA ATC TGG AAC ATC GTA TGG GTA GCCGCCAAACGATGCGTATT
pHM1-PSPPH_0222-HA-F (HindIII )	ATGACCATGATTACGCCAAGCTT TAGAGGGGAAATAACCCATG
pHM1-PSPPH_0222-HA-R (HindIII )	GACCTGCAGGCATGCAAGCTT TTA AGC GTA ATC TGG AAC ATC GTA TGG GTA GTCGGCAATCGGCAGGTTCA
pHM1-PSPPH_0846-HA-F (HindIII )	ATGACCATGATTACGCCAAGCTT CTAAAGGAAATTTCGGGATG
pHM1-PSPPH_0846-HA-R (HindIII )	GACCTGCAGGCATGCAAGCTT TTA AGC GTA ATC TGG AAC ATC GTA TGG GTA CACCTCGTGAATACGTTGCT
pHM1-PSPPH_2905-HA-F (HindIII )	ATGACCATGATTACGCCAAGCTT CTGCCACTTAACACGAGATG
pHM1-PSPPH_2905-HA-R (HindIII )	GACCTGCAGGCATGCAAGCTT TTA AGC GTA ATC TGG AAC ATC GTA TGG GTA CTTGCCAGTCGTCGCGCCCT
pHM1-PSPPH_1519-HA-F (HindIII )	ATGACCATGATTACGCCAAGCTT GAATCATGAGTTTCCTTATG
pHM1-PSPPH_1519-HA-R (HindIII )	GACCTGCAGGCATGCAAGCTT TTA AGC GTA ATC TGG AAC ATC GTA TGG GTA GGATCTTTCCAGATTGGCCA
pHM1-PSPPH_3555-HA-F (HindIII )	ATGACCATGATTACGCCAAGCTT GCTATCTGGATGATTTCATG
pHM1-PSPPH_3555-HA-R (HindIII )	GACCTGCAGGCATGCAAGCTT TTA AGC GTA ATC TGG AAC ATC GTA TGG GTA GCTTTTAGCTTTGGGGTTGA
pHM1-PSPPH_3099-HA-F (HindIII )	ATGACCATGATTACGCCAAGCTT GTCCTTTGCAGAGGGATATG
pHM1-PSPPH_3099-HA-R (HindIII )	GACCTGCAGGCATGCAAGCTT TTA AGC GTA ATC TGG AAC ATC GTA TGG GTA AGCGTGTGCATGTTCAGGTT
pHM1-PSPPH_1380-HA-F (HindIII )	ATGACCATGATTACGCCAAGCTT GTCCAAGGAGATATACTATG
pHM1-PSPPH_1380-HA-R (HindIII )	GACCTGCAGGCATGCAAGCTT TTA AGC GTA ATC TGG AAC ATC GTA TGG GTA GATAACTTGAACTTCTTCAG
pHM1-PSPPH_2133-HA-F (HindIII )	ATGACCATGATTACGCCAAGCTT GTTTCTGGAGATACACCATG
pHM1-PSPPH_2133-HA-R (HindIII )	GACCTGCAGGCATGCAAGCTT TTA AGC GTA ATC TGG AAC ATC GTA TGG GTA GTCAACGCGGACTTGTTCTG
pHM1-PSPPH_4644-HA-F (HindIII )	ATGACCATGATTACGCCAAGCTT GATCTGGAGGACACGCCATG
pHM1-PSPPH_4644-HA-R (HindIII )	GACCTGCAGGCATGCAAGCTT TTA AGC GTA ATC TGG AAC ATC GTA TGG GTA GCAACCCACTCCCGACGCTA
pHM1-PSPPH_2630-HA-F (HindIII )	ATGACCATGATTACGCCAAGCTT TCTCGTTGAGCGACACCATG
pHM1-PSPPH_2630-HA-R (HindIII )	GACCTGCAGGCATGCAAGCTT TTA AGC GTA ATC TGG AAC ATC GTA TGG GTA GTGTGAAGTGGCAGCAGTTT
pHM1-PSPPH_3247-HA-F (HindIII )	ATGACCATGATTACGCCAAGCTT ATCGGCGCACAGCACCCATG
pHM1-PSPPH_3247-HA-R (HindIII )	GACCTGCAGGCATGCAAGCTT TTA AGC GTA ATC TGG AAC ATC GTA TGG GTA GTTTGACGGACGGCTACCGC
pHM1-PSPPH_2665-HA-F (HindIII )	ATGACCATGATTACGCCAAGCTT TACTTAAGGAATGAGCCATG
pHM1-PSPPH_2665-HA-R (HindIII )	GACCTGCAGGCATGCAAGCTT TTA AGC GTA ATC TGG AAC ATC GTA TGG GTA TTCGTTGATTCGACGAGCCA
pHM1-PSPPH_2832-HA-F (HindIII )	ATGACCATGATTACGCCAAGCTT AATAGCGAGCTATATTCATG
pHM1-PSPPH_2832-HA-R (HindIII )	GACCTGCAGGCATGCAAGCTT TTA AGC GTA ATC TGG AAC ATC GTA TGG GTA ATCCGCCTGCCCGAATACCT
pHM1-PSPPH_3900-HA-F (HindIII )	ATGACCATGATTACGCCAAGCTT GCGCTCAAGGAAAAACAATG
pHM1-PSPPH_3900-HA-R (HindIII )	GACCTGCAGGCATGCAAGCTT TTA AGC GTA ATC TGG AAC ATC GTA TGG GTA CACTACTTCCAGACGAATCT
pHM1-PSPPH_4844-HA-F (HindIII )	ATGACCATGATTACGCCAAGCTT TTTCCGGCGGTACACCTATG
pHM1-PSPPH_4844-HA-R (HindIII )	GACCTGCAGGCATGCAAGCTT TTA AGC GTA ATC TGG AAC ATC GTA TGG GTA GCGCTTGCCACCCACCGGTG
pHM1-PSPPH_2188-HA-F (HindIII )	ATGACCATGATTACGCCAAGCTT ATTTTGGGGCAGTAGCCATG
pHM1-PSPPH_2188-HA-R (HindIII )	GACCTGCAGGCATGCAAGCTT TTA AGC GTA ATC TGG AAC ATC GTA TGG GTA GGGATAGAGGGTGTCGACAT
pHM1-PSPPH_3439-HA-F (HindIII )	ATGACCATGATTACGCCAAGCTT TTAACACAAGGGCTGTAATG
pHM1-PSPPH_3439-HA-R (HindIII )	GACCTGCAGGCATGCAAGCTT TTA AGC GTA ATC TGG AAC ATC GTA TGG GTA GCCGGGCAGGGCAATTTCCA
pHM1-PSPPH_1734-HA-F (HindIII )	ATGACCATGATTACGCCAAGCTT TCAGGGATGGCTGAACTATG
pHM1-PSPPH_1734-HA-R (HindIII )	GACCTGCAGGCATGCAAGCTT TTA AGC GTA ATC TGG AAC ATC GTA TGG GTA CACCCCAAACACCTTCGCCA
pHM1-PSPPH_1222-HA-F (HindIII )	ATGACCATGATTACGCCAAGCTT GCGTAATGTTGTGCCCCATG
pHM1-PSPPH_1222-HA-R (HindIII )	GACCTGCAGGCATGCAAGCTT TTA AGC GTA ATC TGG AAC ATC GTA TGG GTA TAGTTCTTTCTTGAGCCGAT
pHM1-PSPPH_4056-HA-F (HindIII )	ATGACCATGATTACGCCAAGCTT CCGCCTGTGAGAACGACATG
pHM1-PSPPH_4056-HA-R (HindIII )	GACCTGCAGGCATGCAAGCTT TTA AGC GTA ATC TGG AAC ATC GTA TGG GTA GGTCGGGTTGTTCAGCTCTT
pHM1-PSPPH_4637-HA-F (HindIII )	ATGACCATGATTACGCCAAGCTT CAACAGGGAGTGAACACATG
pHM1-PSPPH_4637-HA-R (HindIII )	GACCTGCAGGCATGCAAGCTT TTA AGC GTA ATC TGG AAC ATC GTA TGG GTA GGCCGCCGCCGCGATCTTGC
pHM1-PSPPH_4822-HA-F (HindIII )	ATGACCATGATTACGCCAAGCTT CTCTAGACTGCGCAGCTATG
pHM1-PSPPH_4822-HA-R (HindIII )	GACCTGCAGGCATGCAAGCTT TTA AGC GTA ATC TGG AAC ATC GTA TGG GTA CCGATGGTGAGTGTCGCCAG
pHM1-PSPPH_0406-HA-F (HindIII )	ATGACCATGATTACGCCAAGCTT TGGCGCAGGTGCTCTGAATG
pHM1-PSPPH_0406-HA-R (HindIII )	GACCTGCAGGCATGCAAGCTT TTA AGC GTA ATC TGG AAC ATC GTA TGG GTA GTCTCCCAACGGCAGGCCGT
pHM1-PSPPH_3195-HA-F (HindIII )	ATGACCATGATTACGCCAAGCTT GTAGAAAGGATTTGAATATG
pHM1-PSPPH_3195-HA-R (HindIII )	GACCTGCAGGCATGCAAGCTT TTA AGC GTA ATC TGG AAC ATC GTA TGG GTA ATCATCAAACCCGACCTGCT
pHM1-PSPPH_2219-HA-F (HindIII )	ATGACCATGATTACGCCAAGCTT AAAAACAAGGTCAATTCATG
pHM1-PSPPH_2219-HA-R (HindIII )	GACCTGCAGGCATGCAAGCTT TTA AGC GTA ATC TGG AAC ATC GTA TGG GTA GTCCAGCGGCAACTCCGTGG
pHM1-PSPPH_1456-HA-F (HindIII )	ATGACCATGATTACGCCAAGCTT ATCGCGATGGAGTAGGCATG
pHM1-PSPPH_1456-HA-R (HindIII )	GACCTGCAGGCATGCAAGCTT TTA AGC GTA ATC TGG AAC ATC GTA TGG GTA GCAGGTCTCGCCCCGGACGT
pHM1-PSPPH_1136-HA-F (HindIII )	ATGACCATGATTACGCCAAGCTT GCGGGAGAGATGCTGGCATG
pHM1-PSPPH_1136-HA-R (HindIII )	GACCTGCAGGCATGCAAGCTT TTA AGC GTA ATC TGG AAC ATC GTA TGG GTA CCTGTCTGGATAACGATTTC
pHM1-PSPPH_2859-HA-F (HindIII )	ATGACCATGATTACGCCAAGCTT ACGAAAAGGTAAGTTTCATG
pHM1-PSPPH_2859-HA-R (HindIII )	GACCTGCAGGCATGCAAGCTT TTA AGC GTA ATC TGG AAC ATC GTA TGG GTA TTCGGGCGTGATCTGCAGCG
pHM1-PSPPH_5194-HA-F (HindIII )	ATGACCATGATTACGCCAAGCTT TCGCCTCCAGGAGCCCCATG
pHM1-PSPPH_5194-HA-R (HindIII )	GACCTGCAGGCATGCAAGCTT TTA AGC GTA ATC TGG AAC ATC GTA TGG GTA ACTCCAGCGCTTGACGACCC
pHM1-PSPPH_2872-HA-F (HindIII )	ATGACCATGATTACGCCAAGCTT CGTCTGCTGGAGTCGTAATG
pHM1-PSPPH_2872-HA-R (HindIII )	GACCTGCAGGCATGCAAGCTT TTA AGC GTA ATC TGG AAC ATC GTA TGG GTA GCGAATACCCAGGCGCTTGG
pHM1-PSPPH_3530-HA-F (HindIII )	ATGACCATGATTACGCCAAGCTT ACAGGGGCGAATGAATCATG
pHM1-PSPPH_3530-HA-R (HindIII )	GACCTGCAGGCATGCAAGCTT TTA AGC GTA ATC TGG AAC ATC GTA TGG GTA ATCAGCGGATTGTTGATCGG
pHM1-PSPPH_3182-HA-F (HindIII )	ATGACCATGATTACGCCAAGCTT TTTTTATAGAGAAATAAATG
pHM1-PSPPH_3182-HA-R (HindIII )	GACCTGCAGGCATGCAAGCTT TTA AGC GTA ATC TGG AAC ATC GTA TGG GTA GGCCTGGCGCTGGTGCTTGT
pHM1-PSPPH_0861-HA-F (HindIII )	ATGACCATGATTACGCCAAGCTT TGAGAGGCGGTCCAGACATG
pHM1-PSPPH_0861-HA-R (HindIII )	GACCTGCAGGCATGCAAGCTT TTA AGC GTA ATC TGG AAC ATC GTA TGG GTA CTTACCGACCTGTTTTTCCT
pHM1-PSPPH_0101-HA-F (HindIII )	ATGACCATGATTACGCCAAGCTT CTGAAAGAGGCTTGCCAATG
pHM1-PSPPH_0101-HA-R (HindIII )	GACCTGCAGGCATGCAAGCTT TTA AGC GTA ATC TGG AAC ATC GTA TGG GTA CAAACCTCCTCCATTCCAAA
pHM1-PSPPH_0102-HA-F (HindIII )	ATGACCATGATTACGCCAAGCTT AATGGAGGAGGTTTGTAATG
pHM1-PSPPH_0102-HA-R (HindIII )	GACCTGCAGGCATGCAAGCTT TTA AGC GTA ATC TGG AAC ATC GTA TGG GTA TTGATCGGGAGTGGGCTTTG
pHM1-PSPPH_3203-HA-F (HindIII )	ATGACCATGATTACGCCAAGCTT AAGCCAGAGCGCCCATCATG
pHM1-PSPPH_3203-HA-R (HindIII )	GACCTGCAGGCATGCAAGCTT TTA AGC GTA ATC TGG AAC ATC GTA TGG GTA GCGGCGAATGACGCCGACGC
pHM1-PSPPH_3351-HA-F (HindIII )	ATGACCATGATTACGCCAAGCTT CCACAAGGAATTAAGTGATG
pHM1-PSPPH_3351-HA-R (HindIII )	GACCTGCAGGCATGCAAGCTT TTA AGC GTA ATC TGG AAC ATC GTA TGG GTA GCTTTGGATTGCGCCGCCCG
pHM1-PSPPH_3923-HA-F (HindIII )	ATGACCATGATTACGCCAAGCTT AACCAGAGATCAAAAACATG
pHM1-PSPPH_3923-HA-R (HindIII )	GACCTGCAGGCATGCAAGCTT TTA AGC GTA ATC TGG AAC ATC GTA TGG GTA TGCCGACTCCTCCGAGGTAG
pHM1-PSPPH_3504-HA-F (HindIII )	ATGACCATGATTACGCCAAGCTT ACTAACCGGTTAAATATATG
pHM1-PSPPH_3504-HA-R (HindIII )	GACCTGCAGGCATGCAAGCTT TTA AGC GTA ATC TGG AAC ATC GTA TGG GTA GGACTCTTCGGAAGCGAGTT
pHM1-PSPPH_4920-HA-F (HindIII )	ATGACCATGATTACGCCAAGCTT ACTACAGGTGAGACCTTATG
pHM1-PSPPH_4920-HA-R (HindIII )	GACCTGCAGGCATGCAAGCTT TTA AGC GTA ATC TGG AAC ATC GTA TGG GTA AGCGGCCCGCTCAATGCTCA
pHM1-PSPPH_5139-HA-F (HindIII )	ATGACCATGATTACGCCAAGCTT GGGCATGAATTGGTCCCATG
pHM1-PSPPH_5139-HA-R (HindIII )	GACCTGCAGGCATGCAAGCTT TTA AGC GTA ATC TGG AAC ATC GTA TGG GTA AAACGTTCTCCCTGCGCTCA
pHM1-PSPPH_4320-HA-F (HindIII )	ATGACCATGATTACGCCAAGCTT GCCTTGGAGAGCTTATCATG
pHM1-PSPPH_4320-HA-R (HindIII )	GACCTGCAGGCATGCAAGCTT TTA AGC GTA ATC TGG AAC ATC GTA TGG GTA ATTTTCTTGTGCGGTTTCAA
pHM1-PSPPH_1700-HA-F (HindIII )	ATGACCATGATTACGCCAAGCTT GCCGTAGAGGCGAAATCATG
pHM1-PSPPH_1700-HA-R (HindIII )	GACCTGCAGGCATGCAAGCTT TTA AGC GTA ATC TGG AAC ATC GTA TGG GTA ATGCGTGCTAATTCTGTCCT
pHM1-PSPPH_0863-HA-F (HindIII )	ATGACCATGATTACGCCAAGCTT CGTAGCTGGGGTGCCTGATG
pHM1-PSPPH_0863-HA-R (HindIII )	GACCTGCAGGCATGCAAGCTT TTA AGC GTA ATC TGG AAC ATC GTA TGG GTA ATCCAGCCAGTGCACCTGCA
pHM1-PSPPH_0061-HA-F (HindIII )	ATGACCATGATTACGCCAAGCTT AGGGAAGAGAGAAGACCATG
pHM1-PSPPH_0061-HA-R (HindIII )	GACCTGCAGGCATGCAAGCTT TTA AGC GTA ATC TGG AAC ATC GTA TGG GTA CACCTGCGCGGCGATCTCTT
pHM1-PSPPH_4646-HA-F (HindIII )	ATGACCATGATTACGCCAAGCTT CGACATAAGGCCATAAGATG
pHM1-PSPPH_4646-HA-R (HindIII )	GACCTGCAGGCATGCAAGCTT TTA AGC GTA ATC TGG AAC ATC GTA TGG GTA CTTGAACAAATCACCGGGCG
RT-qPCR
RT PSPPH_1116 F	GCTGTATGGCAAGCAGATGA
RT PSPPH_1116 R	GAACTGGCGATAGGTGAAGC
RT algX F	GCAAGAATGGCATCAAGGAT
RT algX R	GTCCGTCAGTATCGGACGTT
RT pilM F	GAACGCGTCGAAGTATTGCT
RT pilM R	CATGACCGTTACCCAGTTGC
RT fleQ F	AACCTCTCCTGTTCAAGCCA
RT fleQ R	CATCTCAAGCGCGGAAAGAA
RT flhF F	AGCTTGATGAAACAGCCAGC
RT flhF R	TAACCCACTCTCTTGCCAGG
RT hopAE1 F	ACTCGAGCCTGACATACCTG
RT hopAE1 R	TTTGCCGACCATGCTTTTCA
Mutants
pK18- PSPPH_3268-up-F	aaacagctatgacatgattacgaattc CCTTCTATATGAGCAGCTACAC
pK18- PSPPH_3268-up-R	CGGGATCC ATCCTCAATCCCTTAGTGAACC
pK18- PSPPH_3268-down-F	CGGGATCCAAGCGCTGATTCACCG
pK18- PSPPH_3268-down-R	aacgacggccagtgccaagctt TGCCGGTCTGAATAGAG
pK18- PSPPH_1951-up-F	aaacagctatgacatgattacgaattc AACGTCAATGAAACGGCCAT
pK18- PSPPH_1951-up-R	GCTCTAGA GGTCGGATTCCATTTGGTTATC
pK18- PSPPH_1951-down-F	GCTCTAGATAGGTAGACCATGCTGCAAACT
pK18- PSPPH_1951-down-R	aacgacggccagtgccaagctt AGATGCTGAACCTGTGCTT
pK18- PSPPH_2193-up-F	aaacagctatgacatgattacgaattcGCTGTCCAAATGAGTACGTA
pK18- PSPPH_2193-up-R	ttGGATCCCGGGGTTCATTCCTTCCATT
pK18- PSPPH_2193-down-F	ttGGATCC AGCCGCCTTGGCGGCACACT
pK18- PSPPH_2193-down-R	aacgacggccagtgccaagcttCTGACTTCCTCAGCCGCCAT
Reference
Deng, Xin, et al. "Molecular mechanisms of two-component system RhpRS regulating type III secretion system in Pseudomonas syringae." Nucleic Acids Research 42.18 (2014): 11472-11486.
Deng, Xin, et al. "Pseudomonas syringae pv. phaseolicola mutants compromised for type III secretion system gene induction." Molecular plant-microbe interactions 22.8 (2009): 964-976.
Wang, Zupeng, et al. "Whole transcriptome sequencing of Pseudomonas syringae pv. actinidiae-infected kiwifruit plants reveals species-specific interaction between long non-coding RNA and coding genes." Scientific Reports 7.1 (2017): 4910.
